# Cell-of-origin shapes tumor subtype in *BRCA1*-associated triple-negative breast cancer

**DOI:** 10.64898/2026.09.29.755499

**Authors:** Tatyana Lev, Angela Lincy Prem Antony Samy, Sharmila Mallya, Isam Adam, Dana Pueschl, Dennis Ma, Timothy P. McMullen, Mandeep S. Lev, Jessica G. Gonzalez, Aaron Longworth, Arjun Nair, Xinyi Lu, Andrew K. Godwin, Paul A. James, Phuong L. Mai, Kenneth Offit, Heather Thorne, Antonis C. Antoniou, Georgia Chenevix-Trench, Susan M. Domchek, X. Steven Chen, Arthur D. Lander, John Lowengrub, Katherine L. Nathanson, Kai Kessenbrock, Devon A. Lawson

## Abstract

Pathogenic germline *BRCA1* variants greatly increase lifetime breast cancer risk, with no targeted prevention. Accrual of mutations following DNA repair errors in luminal progenitors is considered the chief mechanism of triple-negative breast cancer (TNBC) initiation, which cannot explain the organ specificity nor the phenotypic spectrum of the disease. Here we show that TNBC also originates in basal-myoepithelial cells, and that the cell of origin shapes TNBC subtype through aberrant epithelial differentiation, likely due to the pleiotropic role of BRCA1 in regulating hormone signaling. Single-cell RNA sequencing of 67,001 cells from *Wap-Cre Brca1/p53* mice and reanalysis of published *Blg-Cre* data show that aberrant basal-myoepithelial differentiation (*Wap-Cre*) generates the mesenchymal subtype (TNBC-M) and aberrant luminal differentiation (*Blg-Cre*) the basal-like subtype (TNBC-BL1). We also show that both subtypes occur at comparable frequency in *BRCA1* carriers. Aberrant basal-myoepithelial differentiation precedes tumor formation, and only tumors derived from transplanted basal cells reproduce the basal-containing phenotype of spontaneous tumors. Comparison with a developmental atlas identifies de-differentiation of myoepithelial cells into basal cells lacking myoepithelial markers, a fetal state, whereas experimental metastases shift toward luminal states while retaining a TNBC-M-like transcriptional program. These findings support the inclusion of basal-myoepithelial and luminal cells in targeted prevention strategies for *BRCA1* carriers, and adoption of TNBC subtyping for patient stratification and improving outcomes.
