## Supplementary Table 1 for "Cell-of-origin shapes tumor subtype in *BRCA1*-associated triple-negative breast cancer"

### Sheet: Sheet1
Metadata for the mouse samples used throughout study
sample_ID	orig_ident	used_or_not	number_of_cells_in_object	figures_used_in	experiment	cellplex	CMO	mouse_ID	collection_date	age (months)	tissue_type	gland	side	genotype	group	comments
wt_1_mfp_1	nMFP_1	NO	0		spontaneous tumorigenesis	1	301	634	2023-01-25	4.4	mammary fat pad (MFP)	1	bilateral	wildtype	control	lymph node unexcised
wt_1_mfp_2	nMFP_2	YES	1673		spontaneous tumorigenesis	1	302	634	2023-01-25	4.4	mammary fat pad (MFP)	2	bilateral	wildtype	control
wt_1_mfp_3	nMFP_3	YES	1437		spontaneous tumorigenesis	1	303	634	2023-01-25	4.4	mammary fat pad (MFP)	3	bilateral	wildtype	control
wt_1_mfp_4	nMFP_4	YES	1453		spontaneous tumorigenesis	1	304	634	2023-01-25	4.4	mammary fat pad (MFP)	4	bilateral	wildtype	control
wt_1_mfp_5	nMFP_5	YES	1451		spontaneous tumorigenesis	1	305	634	2023-01-25	4.4	mammary fat pad (MFP)	5	bilateral	wildtype	control
wt_2_mfp_1	nMFP_6	YES	1239		spontaneous tumorigenesis	3	301311	640	2023-03-14	4.6	mammary fat pad (MFP)	1	bilateral	wildtype	control
wt_2_mfp_2	nMFP_7	YES	1209		spontaneous tumorigenesis	3	302	640	2023-03-14	4.6	mammary fat pad (MFP)	2	bilateral	wildtype	control
wt_2_mfp_3	nMFP_8	YES	1109		spontaneous tumorigenesis	3	303	640	2023-03-14	4.6	mammary fat pad (MFP)	3	bilateral	wildtype	control
wt_2_mfp_4	nMFP_9	NO	0		spontaneous tumorigenesis	3	304312	640	2023-03-14	4.6	mammary fat pad (MFP)	4	bilateral	wildtype	control	lymph node unexcised
wt_2_mfp_5	nMFP_10	YES	1037		spontaneous tumorigenesis	3	305	640	2023-03-14	4.6	mammary fat pad (MFP)	5	bilateral	wildtype	control
wt_3_mfp_1	nMFP_11	YES	1147		spontaneous tumorigenesis	5	303	657	2023-04-25	4.6	mammary fat pad (MFP)	1	bilateral	wildtype	control
wt_3_mfp_2	nMFP_12	YES	1223		spontaneous tumorigenesis	5	304	657	2023-04-25	4.6	mammary fat pad (MFP)	2	bilateral	wildtype	control
wt_3_mfp_3	nMFP_13	YES	1302		spontaneous tumorigenesis	5	305	657	2023-04-25	4.6	mammary fat pad (MFP)	3	bilateral	wildtype	control
wt_3_mfp_4	nMFP_14	YES	1154		spontaneous tumorigenesis	5	306	657	2023-04-25	4.6	mammary fat pad (MFP)	4	bilateral	wildtype	control
wt_3_mfp_5	nMFP_15	YES	1191		spontaneous tumorigenesis	5	307	657	2023-04-25	4.6	mammary fat pad (MFP)	5	bilateral	wildtype	control
mut_1_mfp_1	pMFP_1	YES	1141		spontaneous tumorigenesis	2	301	635	2023-01-27	4.3	mammary fat pad (MFP)	1	bilateral	mutant	control
mut_1_mfp_2	pMFP_2	YES	1173		spontaneous tumorigenesis	2	302	635	2023-01-27	4.3	mammary fat pad (MFP)	2	bilateral	mutant	control
mut_1_mfp_3	pMFP_3	YES	1213		spontaneous tumorigenesis	2	303	635	2023-01-27	4.3	mammary fat pad (MFP)	3	bilateral	mutant	control
mut_1_mfp_4	pMFP_4	YES	1054		spontaneous tumorigenesis	2	304	635	2023-01-27	4.3	mammary fat pad (MFP)	4	bilateral	mutant	control
mut_1_mfp_5	pMFP_5	YES	1308		spontaneous tumorigenesis	2	305	635	2023-01-27	4.3	mammary fat pad (MFP)	5	bilateral	mutant	control
mut_2_mfp_1	pMFP_6	YES	1059		spontaneous tumorigenesis	3	306	644	2023-03-14	4.5	mammary fat pad (MFP)	1	bilateral	mutant	control
mut_2_mfp_2	pMFP_7	YES	993		spontaneous tumorigenesis	3	307	644	2023-03-14	4.5	mammary fat pad (MFP)	2	bilateral	mutant	control
mut_2_mfp_3	pMFP_8	YES	1178		spontaneous tumorigenesis	3	308	644	2023-03-14	4.5	mammary fat pad (MFP)	3	bilateral	mutant	control
mut_2_mfp_4	pMFP_9	YES	871		spontaneous tumorigenesis	3	309	644	2023-03-14	4.5	mammary fat pad (MFP)	4	bilateral	mutant	control
mut_2_mfp_5	pMFP_10	YES	937		spontaneous tumorigenesis	3	310	644	2023-03-14	4.5	mammary fat pad (MFP)	5	bilateral	mutant	control
mut_3_mfp_1	pMFP_11	YES	1133		spontaneous tumorigenesis	5	308	659	2023-04-25	4.6	mammary fat pad (MFP)	1	bilateral	mutant	control
mut_3_mfp_2	pMFP_12	YES	996		spontaneous tumorigenesis	5	309	659	2023-04-25	4.6	mammary fat pad (MFP)	2	bilateral	mutant	control
mut_3_mfp_3	pMFP_13	YES	1202		spontaneous tumorigenesis	5	310	659	2023-04-25	4.6	mammary fat pad (MFP)	3	bilateral	mutant	control
mut_3_mfp_4	pMFP_14	YES	1351		spontaneous tumorigenesis	5	311	659	2023-04-25	4.6	mammary fat pad (MFP)	4	bilateral	mutant	control
mut_3_mfp_5	pMFP_15	YES	1102		spontaneous tumorigenesis	5	312	659	2023-04-25	4.6	mammary fat pad (MFP)	5	bilateral	mutant	control
tumor_4_8mm	tum_599	YES	6337		spontaneous tumorigenesis	1	306307308309310	599	2023-01-24	5.4	mammary tumor	2or3	right	mutant	tumor
tumor_3_2mm	tum_633	YES	4828		spontaneous tumorigenesis	2	306307308309	633	2023-01-24	4.3	mammary tumor	2or3	left	mutant	tumor
tumor_5_25mm	tum_111121	YES	3147		spontaneous tumorigenesis	6	309310311312	111121	2021-11-11	6	mammary tumor	2or3	right	mutant	tumor
tumor_5_25mm	tum_111121_enr	YES	1025		spontaneous tumorigenesis	6	308	111121	2021-11-11	6	mammary tumor	2or3	right	mutant	tumor	met-enrichment protocol
tumor_1_1mm	tum_654	YES	1673		spontaneous tumorigenesis	7	301303	654	2023-05-26	6.2	mammary tumor	4	left	mutant	tumor
tumor_6_25mm	tum_081720	YES	2403		spontaneous tumorigenesis	7	304305306307	81720	2020-08-17	6	mammary tumor	unknown	unknown	mutant	tumor
tumor_7_25mm	tum_120519	YES	2806		spontaneous tumorigenesis	7	308309310311	120519	2019-12-05	6	mammary tumor	unknown	unknown	mutant	tumor
tumor_2_1mm	tum_966	YES	1009		spontaneous tumorigenesis	9	307308	966	2023-12-10	4.6	mammary tumor	3	left	mutant	tumor
wt_bmyo	basal_wt	YES	779		FACS transplant	8	310	693901	variable	variable, approx 4 months	mammary fat pad (MFP)	all	bilateral	wildtype	control
mut_bmyo	basal_mut	YES	908		FACS transplant	8	311	691692697698	variable	variable, approx 4 months	mammary fat pad (MFP)	all	bilateral	mutant	control
wt_luminal	luminal_wt	YES	493		FACS transplant	8	309	693901	variable	variable, approx 4 months	mammary fat pad (MFP)	all	bilateral	wildtype	control
mut_luminal	luminal_mut	YES	509		FACS transplant	8	312	691692697698	variable	variable, approx 4 months	mammary fat pad (MFP)	all	bilateral	mutant	control
wt_intermediate	intermediate_wt	YES	139		FACS transplant	9	311	965,967,936,921,unk	variable	variable, approx 4 months	mammary fat pad (MFP)	all	bilateral	wildtype	control
wt_else	else_epithelial_wt	YES	1074		FACS transplant	9	312	965,967,936,921,unk	variable	variable, approx 4 months	mammary fat pad (MFP)	all	bilateral	wildtype	control
mut_intermediate	intermediate_mut	YES	677		FACS transplant	9	309	931966962930963	variable	variable, approx 4 months	mammary fat pad (MFP)	all	bilateral	mutant	control
mut_else	else_epithelial_mut	YES	1052		FACS transplant	9	310	931966962930963	variable	variable, approx 4 months	mammary fat pad (MFP)	all	bilateral	mutant	control
lung_1.1	lung_1	YES	134		experimental_metastasis	4	301	111121 (donor)	2023-02-16	1 month of metastatic growth	lung	NA	NA	mutant	metastasis
lung_0.9	lung_2	YES	244		experimental_metastasis	4	302	111121 (donor)	2023-02-16	1 month of metastatic growth	lung	NA	NA	mutant	metastasis
lung_4.5	lung_3	YES	379		experimental_metastasis	4	303	111121 (donor)	2023-02-16	1 month of metastatic growth	lung	NA	NA	mutant	metastasis
liver_3.4	liver_1	YES	198		experimental_metastasis	4	304	111121 (donor)	2023-02-16	1 month of metastatic growth	liver	NA	NA	mutant	metastasis
liver_1.4	liver_2	YES	29		experimental_metastasis	4	305	111121 (donor)	2023-02-16	1 month of metastatic growth	liver	NA	NA	mutant	metastasis
liver_1.5	liver_3	YES	43		experimental_metastasis	4	306	111121 (donor)	2023-02-16	1 month of metastatic growth	liver	NA	NA	mutant	metastasis
ortho_1	ortho_colIV	YES	1543		experimental_metastasis	4	307308	111121 (donor)	2023-02-16	1 month of metastatic growth	orthotopic tumor	NA	NA	mutant	metastasis
brain_12.5	brain_1	YES	168		experimental_metastasis	6	301	111121 (donor)	2023-02-16	1 month of metastatic growth	brain	NA	NA	mutant	metastasis	brain-dissociation protocol
lung_25.9	lung_4	YES	378		experimental_metastasis	6	302303	111121 (donor)	2023-02-16	1 month of metastatic growth	lung	NA	NA	mutant	metastasis
liver_13.6	liver_4	YES	357		experimental_metastasis	6	304305	111121 (donor)	2023-02-16	1 month of metastatic growth	liver	NA	NA	mutant	metastasis
ortho_2	ortho_colD	YES	576		experimental_metastasis	6	306307	111121 (donor)	2023-02-16	1 month of metastatic growth	orthotopic tumor	NA	NA	mutant	metastasis	brain-dissociation protocol
