## Supplementary Table 3 for "Cell-of-origin shapes tumor subtype in *BRCA1*-associated triple-negative breast cancer"

lumsec_genes_for_scoring	Bmyo_genes_for_scoring	WAP_Cre_mesenchymal_genes_for_scoring	BLG_Cre_genes_for_scoring	Mesenchymal_genes_for_scoring_as_mouse	Mesenchymal_genes_for_scoring_as_human
Trf	Apoe	CDKN2A	B2M	Klk14	KLK14
Mfge8	Krt14	LGALS7	CAPZA2	Clip3	CLIP3
Itm2b	Acta2	COL9A3	TES	Loc100130093	LOC100130093
Kit	Tpm2	FTH1	MET	Rrh	RRH
Csn3	Cxcl14	MOXD1	H2-Q7	Or52w1	OR52W1
Wfdc18	Tagln	GAPDH	CRIP1	Aqp2	AQP2
Trps1	Sparc	SERPINE2	HLA-A	Il17d	IL17D
Mgst1	Rbp1	MIF	BST2	Pcdh18	PCDH18
Elf5	Krt5	GPX2	SAT1	Trdmt1	TRDMT1
Cd14	Cald1	RBP1	GM10709	Setbp1	SETBP1
Igfbp5	Prkg1	STMN1	H2-D1	Inha	INHA
Basp1	Krt17	EMB	HIST1H2BC	Crip3	CRIP3
Ehf	Tpm1	BCL11A	FTL	Psg10	PSG10
Muc15	Kcnq5	SEMA6A	SERF2	Spata16	SPATA16
Plb1	Palld	ARHGAP24	ELF3	Triml1	TRIML1
Erbb4	Ifitm3	GM20275	CAPG	Gstm5	GSTM3
Lcn2	Myh11	COL18A1	HSPA1A	Fhl1	FHL1
Atp6v1b1	Cpne8	PHLDA3	ISG15	Serpinb5	SERPINB5
Rb1	Tshz2	PDAP1	H2-K1	Chst10	CHST10
Dbi	Aebp1	FABP5	DDIT4	Znf610	ZNF610
Tcf7l2	Myl6	TINAGL1	LGALS7	Fez1	FEZ1
Cd81	Lgals7	HRAS	FOXQ1	C14orf37	C14orf37
Clu	Cnn1	SERPINH1	PSMB8	Ism1	ISM1
Txnip	Gm30613	ENO1	ZFAND2A	Kcng1	KCNG1
Thsd4	Rbpms	FBLN2	APOL9A	Clec11a	CLEC11A
Pde4d	Mylk	NKD2	LGALS1	C12orf73	C12orf73
Cldn3	S100a10	S100A14	CAV2	4930503l19rik	C18orf54
Serinc3	Myl9	TMSB10	RPL23A	Rims3	RIMS3
Ctsh	Cebpb	ARHGDIB	NKD2	Sstr4	SSTR4
Plet1	Sfn	MIA	CDKN2A	Znf660	ZNF660
Fcgbp	Nfix	PGK1	H2-Q4	Cdh12	CDH12
Ramp1	Pmepa1	S100A10	DUSP1	C4orf39	C4orf39
Plin2	Nop58	PERP	RTP4	Phyhipl	PHYHIPL
Inhbb	Icam1	PKM	IRF7	Kcnab1	KCNAB1
Ogfrl1	Fhod3	SEMA5A	IFI203	Kirrel	KIRREL
Aldoc	Jmjd1c	CCND2	HSPA8	Cryab	CRYAB
Wnt5b	Scn7a	ENPP1	ARPC1B	Bex5	BEX5
Peak1	Pde4b	PLCL1	RBP1	Grik2	GRIK2
Cracr2b	Lhfp	FAM162A	ATF3	C2orf40	C2orf40
Ntn1	Pcdh7	AUTS2	UBC	Clec2l	CLEC2L
Clic6	Slpi	SNTB1	PGLYRP1	Matn3	MATN3
Angpt1	Mt1	SNORC	IFI27L2A	Loc654342	LOC654342
Cited2	Plxdc2	RCC2	APOL9B	Tmem84	TMEM84
Ldlrad4	Col14a1	TNS3	SOX4	Arsj	ARSJ
Myo6	Tmsb10	WIF1	ZBP1	Ehd3	EHD3
Lrg1	Aldh2	EMID1	SPP1	Or9q1	OR9Q1
Nav3	Cacna2d1	CADM1	C1QTNF1	Pgf	PGF
Lipa	Tgfbr3	FBLN1	BAIAP2	Fam161a	FAM161A
Cp	Gas1	LAMA4	CD74	Cps1	CPS1
Phlda1	Luzp1	CDK4	SOX10	Hoxa6	HOXA6
Tspan8	Lmo1	GSTM3	SERPINE2	Capza3	CAPZA3
Ier2	Vim	NHSL1	WFDC18	Klhl13	KLHL13
Dapk1	Postn	CA12	H2-T22	Cacna2d2	CACNA2D2
Cck	Cotl1	VCAN	1810011O10RIK	C20orf56	C20orf56
C530043A13Rik	Flna	SEMA3B	IFITM3	Rnf165	RNF165
Btn1a1	Igfbp7	PPIC	IGFBP7	Psd	PSD
Kcnd2	Fst	SH3KBP1	GPX2	Gpr162	GPR162
Arhgef6	Tenm2	FRMD4A	1110008P14RIK	Znf439	ZNF439
Scml4	Atxn1	CTNNBIP1	EHF	Sfrp1	SFRP1
Deptor	Gja1	ID4	VAMP8	Etv5	ETV5
Dapp1	Il17b	RCN1	PDK4	Loc284009	LOC284009
Sorbs2	Col17a1	PALMD	FRMD4A	C7orf52	C7orf52
Itpr2	Gadd45b	PDGFA	OASL2P	Zfp579	ZNF579
Pde7b	Col4a2	SOX10	LTF	Igf2	IGF2
Scara5	Col16a1	LGR4	TSC22D1	Fam154b	FAM154B
Gas6	Mdk	SS18L2	DBI	Il11	IL11
Map3k1	Mt2	SMOX	EPS8	Adh6b	ADH6
Jun	Ext1	TP63	H1-0	Muc7	MUC7
Cited4	Bag3	COL4A1	HSPB8	Znf385d	ZNF385D
Notch1	Thbs1	ATP1B3	CRYAB	Ebf4	EBF4
Cytip	Lgals1	SNHG18	FOXC1	Tmem117	TMEM117
Naaladl2	Bgn	HIGD1A	CPM	Wnt2b	WNT2B
Hes1	Gem	ELMO1	CEBPB	Stxbp1	STXBP1
Hey1	Zswim6	OXCT1	COL9A3	Fam180b	FAM180B
Ltf	Emb	CELF2	NFKBIA	Gatsl1	GATSL1
Tgfb3	Tiparp	LBP	DNAJB1	C8orfk29	C8ORFK29
Cyb5a	Marcksl1	RGS12	ANXA1	Kirrel3	KIRREL3
Stk39	Pkp4	PDZRN3	LGALS3BP	Rfx4	RFX4
Zfp704	Ccnl1	HMCN1	HK2	Zfp872	ZNF709
Bcl2	Lmod1	BMP7	NFKBIZ	Klhl23	KLHL23
Epb41l4aos	Sdk1	SPATS2L	LPGAT1	Part1	PART1
Rftn1	Col4a1	TP53	KLF7	Vwc2l	VWC2L
Clmn	Maff	ARL4C	GPA33	Grin2c	GRIN2C
Hivep3	Cdh3	MRPL13	WFDC3	Car3	CA3
Isoc1	Adamts1	GM45237	POLR2F	Tceal2	TCEAL2
Pik3r1	Serpinh1	APOD	HN1	Lhx9	LHX9
Ppp1r2	Msn	PSPH	LGALS3	Unc5d	UNC5D
Spns2	Sertad1	WFDC18	ST7	Gbx1	GBX1
Shroom3	Ptpre	RBBP8	NUPR1	Aadat	AADAT
Muc1	Auts2	DUT	SH3BGRL3	Rtn4r	RTN4R
Barx2	Rnase4	PLOD2	CCDC12	Nav3	NAV3
Lurap1l	Wsb1	LSM5	CCDC34	Dpy19l2	DPY19L2P2
Mob3b	Timp3	APOBEC1	FCER1G	Rnf208	RNF208
Ptpn18	Nexn	COL17A1	GADD45G	Pdzd4	PDZD4
Plscr2	Prelp	EIF3B	SLC20A1	St8sia1	ST8SIA1
Wwc1	Ptpn14	KRT79	EMP1	Hlf	HLF
Shank2	Reep3	ASAP1	SRPK2	Msi2	MSI2
Cldn7	Slc6a6	ZNRD2	SKAP1	Cacnb1	CACNB1
4931406P16Rik	Klhl29	STARD5	MNDAL	Cdca7l	CDCA7L
Sulf2	Ddx3x	RALGPS2	UBALD2	Zfp950	ZNF432
Cgnl1	March3	FYN	RSAD2	Rims1	RIMS1
Ano1	Skil	TRIM29	ASZ1	C6orf122	C6orf122
Tkt	Pxdc1	PCSK6	HLA-DQB1	Bglap3	BGLAP
Smim22	Xkr4	ADGRA3	C15ORF48	C6orf154	C6orf154
Ltbp1	Antxr1	ROBO2	ARPC1A	Mafa	MAFA
Klf7	Cxcl12	LGR6	DAP	Lca5	LCA5
Atp2b1	Lama3	APOC1	BTG2	Slc43a1	SLC43A1
Papln	Fam129a	MATN2	GM12840	Dlg4	DLG4
Bglap3	Moxd1	DTYMK	PFDN1	Map1d	MAP1D
Irx1	Socs3	ANTXR1	PBX1	P4ha3	P4HA3
Tacstd2	Pros1	PTPRS	PALMD	Loc283867	LOC283867
Crabp2	1200007C13Rik	COL4A2	CSN3	1700017n19rik	C12orf50
Cd55	Oxtr	EDAR	PHLDA1	Lcn1	LCN1
Map2	Pawr	SMS	NR4A1	Hapln2	HAPLN2
Kcnn4	Msrb3	CKS2	AU020206	Agpat4	AGPAT4
Krt18	Man1a	LSM8	IFI204	Gsg1l	GSG1L
Sncg	Lgr5	HDAC2	MPZL1	C16orf82	C16orf82
Snta1	Ltbp2	CTNND2	NRP2	Ucma	UCMA
Dock8	Ier3	TIAM1	C1ORF21	Magel2	MAGEL2
Anpep	Id4	FBXO32	RHOJ	Znf844	ZNF844
Met	Azin1	RFC3	KRT7	Myt1	MYT1
Ceacam1	Nasp	SOSTDC1	SNHG18	1700003e16rik	C2orf81
Hlf	Mia	GK	CELF4	Nkx3-2	NKX3-2
D7Ertd443e	Smtn	LGALS1	SH3KBP1	Myh11	MYH11
Zc2hc1a	Txnrd1	GM31045	0610012G03RIK	Mfap2	MFAP2
Gna14	Mgp	SH3PXD2A	SHF	Gpr173	GPR173
Ttpa	1700025G04Rik	TNFRSF19	INHBA	Hoxc13	HOXC13
Pacs1	Tgfbr1	MCM7	RNF213	Rsph9	RSPH9
Folr1	Tnfrsf12a	IGSF3	CITED2	Mapk4	MAPK4
Rhov	Sorbs1	FRMD4B	BASP1	Scml2	SCML2
Rgs20	Tspan5	TSPAN7	PDXK	Cdh6	CDH6
Lyn	Sema5a	LGALSL	ARL4C	Ptgs2	PTGS2
Slc5a8	Mat2a	GTF2IRD1	IFI44	C7orf53	C7orf53
Ier5	Hivep2	PBX3	C1QB	Oxtr	OXTR
Spns3	Brinp3	P4HA1	FSCN1	Tmem81	TMEM81
Cadps2	Samd4	SHF	GM8797	Tppp3	TPPP3
Slc15a2	Ptprs	ETV5	ADAMTS1	Sema5b	SEMA5B
Nos1ap	Pcsk5	LSM3	SEPT9	Prrt1	PRRT1
Trp53bp2	Dusp6	RERG	CTSZ	Mfrp	MFRP
Scd1	Dpysl3	CSRP2	2810474O19RIK	Psd3	PSD3
Rab25	Vav3	KRT23	CITED4	Nr2f1	NR2F1
Cdk6	Rcn3	ASF1A	HIST1H1C	Taf7l2	TAF7L
Gab1	Col9a2	ATG101	ATP6V1C2	Fam186b	FAM186B
Pgp	Gsn	ARHGEF28	ID1	Pabpc1l	PABPC1L
Nudt4	Pltp	HSPH1	ANAPC11	Rab3a	RAB3A
Ntng1	Lamb3	C16ORF74	HSPA1B	Col8a1	COL8A1
Rhob	Trim29	FSCN1	KLF10	Nap1l3	NAP1L3
Slc28a3	Smad7	HSPB8	NPC2	Pdzd7	PDZD7
Trim46	Trp63	CNN2	LCN2	Xkr5	XKR5
Gabrg3	Nkain2	C1ORF53	TNFRSF23	Rgs5	RGS5
Asrgl1	Lrp1	C21ORF91	3222401L13RIK	Gdpd2	GDPD2
Tnf	Tnik	PSMG3	VIM	Golga6l9	GOLGA6L9
Ptprz1	Epb41l2	PYCARD	CFLAR	Ctu1	CTU1
Id2	Gpc6	SCD2	FN1	Lrrc66	LRRC66
Galnt15	Frmd6	H1FX	IFI35	Pde9a	PDE9A
Xdh	Myc	PLOD1	LYZ2	Sc65	SC65
Gm266	Filip1l	SNHG6	C1QA	Mast1	MAST1
Aldh1a3	Slc8a1	LAMC1	ITGB4	Fat3	FAT3
Chpt1	Kirrel3	SH3RF3	FBXO32	Efcab1	EFCAB1
Scnn1b	Chil1	DDIT4	DACT2	C9orf4	C9orf4
Smagp	Tubb6	PTPN13	IFI202B	Snora49	SNORA49
Xbp1	Map1b	MGP	MGP	Palm3	PALM3
Mafb	Tes	IFI27L2A	CTSS	Odf4	ODF4
Irak2	Mmp2	DNAJC9	OASL	Tmem196	TMEM196
Kcnk5	Pappa	PPP1R14C	LBP	Ebf2	EBF2
Dock9	Mical2	RAPH1	DUSP4	Srpx	SRPX
Arhgap6	Fermt1	TRIM59	PVRL4	Pnma3	PNMA3
Npas3	Slit2	BOK	SORBS2	St6gal2	ST6GAL2
Rhoj	Id3	ZNF32	SCD2	Camkv	CAMKV
Arrb1	Plcl1	CRYAB	CD14	Clec18a	CLEC18C
Arhgef38	Amotl1	RUVBL2	CDKN2B	Hspb7	HSPB7
Egln3	Khdrbs3	PLA2G7	SNX21	Pnma6a	PNMA6A
Cmas	Tead1	LARGE2	MXD1	Loc100190938	LOC100190938
Zfp395	Csrnp1	HUNK	TNNT2	Krt83	KRT83
Lysmd2	Phlda3	CDKN2B	STAT1	Grp	GRP
Smpdl3a	Rsu1	MYEF2	ACKR3	Treh	TREH
Arl4a	Efna5	FAM216A	RAMP1	9130008f23rik	C6orf141
Rab4a	Pdlim7	GPM6B	ECM1	Tmod2	TMOD2
Sidt1	Cadm1	ST6GAL1	KCNN4	Erg	ERG
St14	Prss23	STARD13	H2-EB1	Arhgef33	ARHGEF33
Lgals3	Igf1r	ACP5	SFT2D2	Gats	GATS
Slc22a23	Nr4a1	ARHGAP31	SMOC1	Ephb1	EPHB1
Pnpla2	Nxn	CHADL	SMOX	Srcin1	SRCIN1
Arrdc3	Tfap2c	GSTA4	ARC	C9orf110	C9orf110
Ncoa7	Perp	PRICKLE1	XAF1	Shisa4	SHISA4
Flrt3	Mme	AHI1	SP100	Mylpf	MYLPF
Enpp3	Osmr	TRPM3	GRN	Fgf17	FGF17
Sox10	Hmcn1	CBR3	IFIT3	Zbtb12	ZBTB12
Gpr137c	Ttc28	STK26	MNDA	Znf643	ZNF643
Gm13889	Dennd4a	SAP30	APOL7A	Crispld1	CRISPLD1
Foxi1	Luzp2	EPHA7	MRPL38	Spon1	SPON1
Syne4	Arl4c	CDK6	PLA2G7	Irgc	IRGC
Trim2	Ptprm	HSPG2	MGAT4A	Znf193	ZNF193
Hspa1a	Gfra1	PLTP	DENND1B	Tmem35	TMEM35
C3	Arc	UGDH	FLT1	Bhlhb9	BHLHB9
Abhd17c	Uap1	MIR205HG	PIM1	Ltbp4	LTBP4
Fads2	Chd1	AHSA2P	LGR4	Golt1a	GOLT1A
Entpd1	Irs2	ADAMTS9	PEA15	Tyr	TYR
C2cd4b	Tuba1a	NRG1	NT5E	Tmem174	TMEM174
Tbc1d4	Fryl	SRGAP1	CCL4	Loc148709	LOC148709
Lalba	Larp1b	ITGB4	AP3S1	Tspan12	TSPAN12
Marveld3	Ldhb	IFNGR2	SERTAD4	Otud3	OTUD3
Ncald	Lcn2	ADAMTS17	TNRC6C	Chrna2	CHRNA2
Gm2a	Rbbp8	DACT2	IGFBP4	Gng13	GNG13
Srgap3	Plekhb1	RASGEF1B	ID2	1700019d03rik	C2orf88
Secisbp2l	Grik3	BAMBI	KLK6	Rgl3	RGL3
Ugp2	Pcf11	COL7A1	ACOX1	Dtx1	DTX1
Hebp1	Ppp1r10	BID	BIN1	Dzip1	DZIP1
Plpp2	Cpa6	SFRP1	TAP1	Zmynd10	ZMYND10
Bin1	Fbxo32	NREP	SP140L	Nova2	NOVA2
Lbp	Fstl1	TMEM38B	ZNF703	Kcnmb1	KCNMB1
Arrdc4	Emid1	LXN	RAB20	Sept3	SEPT3
Muc20	Baz1a	MIR100HG	PSMB9	Gpr22	GPR22
Pdzrn3	Ctnnal1	TEX36	ASAP1	Jph3	JPH3
Dcxr	Sobp	4933406J09RIK	CCL5	Ccdc157	CCDC157
Crybg3	Cacnb4	HTRA1	PGS1	Mansc1	MANSC1
Bend5	Lamc2	COL5A2	SLC25A48	Fbn3	FBN3
Tnfaip2	Ptprt	BCAR3	TUBA1A	Tmprss9	TMPRSS9
Ephx1	Thsd7a	BCL11B	MTHFD2L	Pdzk1	PDZK1
Gm26887	Zfp131	PTHLH	OAS2	Camk2b	CAMK2B
Pag1	Plat	JAG2	SLFN2	Lrrc67	LRRC67
Me1	Ctnnd2	PCBP4	TNC	Dmp1	DMP1
Sertad4	Lgr4	MAGI2	TYROBP	Car13	CA13
Acsl1	Axl	GXYLT2	WWP2	Acan	ACAN
G0s2	Fbxo11	ROR2	SNHG20	Mylk	MYLK
Gab2	Pdgfa	PFN2	TUBB2B	Drd2	DRD2
Dixdc1	Slit3	CTTNBP2	PGF	Purg	PURG
Tln2	Pmp22	FOXQ1	KLF2	Fitm2	FITM2
Sox6	Erc1	C11ORF54	C1ORF53	Sned1	SNED1
Txndc16	Dkk3	H2AFX	HIST1H2AP	Rtn4rl2	RTN4RL2
Ccnd1	Ints6	FOXC1	CBX5	Galntl2	GALNTL2
Mmp15	Smad1	PARP8	IFIT1	Dnali1	DNALI1
Rac3	Eln	CDCA7	GBP4	Kiaa1024	KIAA1024
Irs1	Cnn2	GGA2	WIPI1	C2orf77	C2orf77
Ccrl2	Egr3	TGFA	DUSP10	Tmem198	TMEM198
Trim47	Adgrl3	TSPAN2	DTL	Chadl	CHADL
Gm16136	Gprin3	HELLS	2610035D17RIK	Hs6st3	HS6ST3
Il17re	Asap1	RNF150	PLEKHS1	Tmem90b	TMEM90B
Mfsd6	Taf4b	NEBL	NAV1	Rnf112	RNF112
Coro2a	Camta1	IL1RAP	CST6	Ccdc74a	CCDC74B
Il15	Sema3c	ANK2	SPSB1	Rnf180	RNF180
Wdfy2	Fblim1	LPAR3	RPP21	As3mt	AS3MT
AU020206	Sulf1	TSPAN18	ZFHX3	Cspg4	CSPG4
Proser2	Angptl4	HAS2	SCX	Rhoj	RHOJ
Arrdc1	Heg1	ETV4	ACP5	4833420g17rik	C5orf34
Ocln	Magi2	CHRM3	METRNL	Adora1	ADORA1
Hist1h1e	Egr2	CHL1	PARP14	Rps6ka6	RPS6KA6
Homer2	Krt15	OSR1	LIMD2	Fam176a	FAM176A
Tuft1	Trio	MYB	ACOT7	Htr1f	HTR1F
Gm14133	Col9a3	GNAI1	CCNG2	Slc6a4	SLC6A4
Ggh	Nrg1	ASS1	CA2	Scgb3a2	SCGB3A2
Slc27a1	Col12a1	SNAI2	IGF2	Loc441177	LOC441177
Arl5a	Kdm6b	TMEM117	IRF1	Hoxa5	HOXA5
Grip1	Ripk1	DSG3	DDX58	Ropn1	ROPN1
Rassf4	Sorcs1	CENPW	GPR137B	Aatk	AATK
Ptges	Myo1d	AIMP2	HSPH1	Gm7694	C1orf226
Stambpl1	Rgl1	ZFHX4	HLA-DQA1	Cdh2	CDH2
Piezo1	Gtf2f2	NLGN1	DYNAP	Sycp2l	SYCP2L
Fmn1	Nebl	GMNN	SLC15A2	Itga6	ITGA6
Unc5cl	Fgf1	GM45589	IRS1	Eno2	ENO2
Ccdc141	Sema6a	MTAP	TRAF1	B4galt6	B4GALT6
Pla2g4a	Adamts18	MEGF9	AI607873	Gpr3	GPR3
Epb41l4a	Fosl1	BCAS1	H19	Glb1l2	GLB1L2
Adig	Nlgn1	TIPIN	YOD1	Col11a2	COL11A2
Dact2	Map3k5	ESPN	CBX4	Ppm1e	PPM1E
Rorc	Cacna1c	NDRG2	FNDC1	Ano8	ANO8
Marveld2	Arid5a	NXT1	TIMP1	Slc6a5	SLC6A5
Mgll	Egfr	MAD1L1	ZBTB18	C2orf27b	C2orf27B
Tgfb2	Ckb	ST8SIA6	RAI14	Snora11d	SNORA11D
Rapgef5	Crispld2	SAC3D1	CELF2	Mdga2	MDGA2
Itga8	Ntn4	VANGL1	CDK6	Ppp1r1b	PPP1R1B
Notch3	Ikzf4	GPC3	EVA1A	Fhod3	FHOD3
Mcc	Sbspon	MVB12B	1700016C15RIK	Nrcam	NRCAM
Celf2	Apobec1	CATSPERZ	FILIP1L	Nos1ap	NOS1AP
Frk	Gm21847	LRRC8C	POLE3	Itgbl1	ITGBL1
Grid2	Lama1	SH3BP1	PADI4	Lrfn1	LRFN1
Atp6v1b2	Arhgap24	IGFBP4	CADM1	Cltcl1	CLTCL1
Eml5	Spock2	PIR	PROSER2	Luzp2	LUZP2
Prkaa2	Itga9	MEST	IGF2BP1	Htn3	HTN3
Itgb8	Sh3bp5	ATP6V1C2	MAFB	Iglon5	IGLON5
Ophn1	Nox4	WNT10A	GM16586	Pcgf2	PCGF2
Osgin2	Pitpnc1	GRASP	GBP1	Loh3cr2a	LOH3CR2A
Slc39a14	Epas1	CHST11	ENC1	Mfge8	MFGE8
Cx3cl1	Snai2	ISG15	APBB2	Znf568	ZNF568
Arhgap8	Pdpn	RAD51B	GTPBP2	Npc1l1	NPC1L1
Swap70	Cacna1d	PLCG1	LIF	Fndc7	FNDC7
Garnl3	Syne2	CTXN1	CHADL	Cdk3	CDK3
Rps6ka5	Dll1	GDPD5	TSC22D3	Loc80154	LOC80154
Elmo1	Pqlc1	ITGA9	AGPAT4	Gabrb2	GABRB2
Acss1	Rnf122	ARHGEF40	RARB	Slmo1	SLMO1
Slc5a1	Kctd4	NKAIN3	CKS2	Znf528	ZNF528
Rftn2	Ror1	PREP	C15ORF62	Dnm3	DNM3
Fads1	Oxct1	NRG2	SNAI1	Hs3st5	HS3ST5
Cdc42ep3	Wif1	4930420G21RIK	PLEKHA2	Loc26102	LOC26102
Gm16083	Stac2	SGCB	5031425E22RIK	Btbd18	BTBD18
Pced1b	Gstm5	ID1	VAMP5	Rgs2	RGS2
Prkch	Mef2c	SMC2	FNDC5	Zfp931	ZNF625
Runx2	Pkp1	GNG11	LGR6	Nkain1	NKAIN1
Trim14	Frmd4a	ASNS	SLC39A4	Rab40b	RAB40A
Rasgef1c	Fosl2	INAVA	4930402H24RIK	Trnp1	TRNP1
Tlr4	Nrtn	GALNT6	RASSF4	Mpp2	MPP2
Pdzk1ip1	Rtn1	MLLT11	ASPSCR1	C17orf102	C17orf102
Chst1	Nkain3	MARK1	IMPACT	Scg5	SCG5
Tjp3	Iffo2	ENC1	CXCL2	Mia	MIA
Cyp2d22	Camk4	PDGFB	CTXN1	Adamts7	ADAMTS7
Arhgef10l	Plce1	INPP4A	BCL9L	Nxph4	NXPH4
Depdc7	Bambi	COL9A1	ATP2B4	Armcx6	ARMCX6
Rab17	Plpp1	GPSM2	C1QC	Zfp72	ZNF678
Pdzd2	Hacd1	CYP7B1	NRTN	Hmcn1	HMCN1
Foxc1	Pfkp	WNT6	HMGA2	Coch	COCH
Ifih1	Nolc1	JAZF1	DEDD2	Sox8	SOX8
Anapc15	Ptpn13	PSAT1	CPE	Dnm1	DNM1
Ckmt1	Fbn1	CFAP410	FKBP11	Cdh19	CDH19
Car2	Fbln2	ADAMTS18	PML	Ush1g	USH1G
AW011738	Hspg2	TTYH3	ARHGAP31	Kcnn2	KCNN2
Endod1	2610035D17Rik	PAPPA	OAS3	Rs1	RS1
Klhdc7a	Hspa2	RPA2	OGFR	Pax2	PAX2
Fkbp5	Btbd11	PRC1	FAM20A	Acta1	ACTA1
Samd12	Ppic	IFITM10	HIST1H1E	Cobl	COBL
Atp10b	Hpse2	E130309D02RIK	FAM126B	Ctnnd2	CTNND2
Mapkapk3	Sema6d	TCF7	SIPA1L1	Npas1	NPAS1
Tnfsf13	Casp4	NT5DC2	GCNT1	Loc100192378	LOC100192378
Mpped2	Irx4	ARHGEF19	UBE2C	Ddn	DDN
Grhl1	Rnf217	PTPRU	TNS3	Msi1	MSI1
BC016548	Matn4	GM38560	TTC9	Inpp5j	INPP5J
Cpsf4l	C4b	SYCE2	DPYSL2	Irx4	IRX4
Sbsn	Rhoq	TULP3	PARD6B	Tle6	TLE6
Acad9	Mpdz	STAT1	PLAT	Ndrg2	NDRG2
Spp1	Vwa1	INKA1	STBD1	Vangl2	VANGL2
Ildr1	Ephb1	NALCN	LEFTY1	Cdr1	CDR1
Bcl11a	Evl	FAM178B	IGTP	Slc38a8	SLC38A8
Phf11d	Adgra3	GLTP	NVL	Dgcr10	DGCR10
Tmtc1	Nfil3	RRM1	CISD3	Shank1	SHANK1
Pde9a	Spon2	PELO	ZNFX1	Dyrk1b	DYRK1B
Gca	Tinagl1	ART3	ANGPTL2	Hbq1b	HBQ1
Nqo1	Snhg18	RTP4	MITD1	Zfp469	ZNF469
Zfp750	Abtb2	HIST1H1B	FXYD5	Zfp653	ZNF653
Pkp2	Col18a1	CPM	JAM2	Fam163a	FAM163A
Extl1	Ksr1	ALDH1A1	ADGRG2	Plcb1	PLCB1
Edn1	Gcc1	CRLF1	TRPV4	Rab9b	RAB9B
Rap1gap2	Synm	FUT9	IGF2BP2	Prrt4	PRRT4
Slc29a3	Chst11	PCDH18	PRICKLE1	Bcl11a	BCL11A
Fam13a	Tceal3	COL11A1	RNF183	Prr24	PRR24
Gm10863	Kansl1l	LHFPL2	TNFRSF11B	Slc7a5p2	SLC7A5P2
Sh2d4a	Nup210l	LRIG3	SEMA7A	Ppef1	PPEF1
Tnfrsf11a	Jag2	SERPINF1	TCIRG1	Nat14	NAT14
Ptprd	Nt5dc3	DPY19L1	DLC1	Hils1	HILS1
Rgma	Homer1	ZNF385A	LSP1	Loc285419	LOC285419
Slco1a5	Sdk2	P3H2	HIST1H4I	Aqp5	AQP5
Rhpn2	Col7a1	DRD4	TMC6	Ugt8a	UGT8
Hrct1	Tubb2a	AFAP1L2	ESPN	Zfp72	ZNF502
Ldb3	Fbxo30	OLFML3	ACAP1	Cnn1	CNN1
Prelid2	Dclk1	GM33651	EPB41L4A	Klhl1	KLHL1
Mal2	Arl3	PLAU	GM44269	Shc2	SHC2
Cyp39a1	Kirrel	H2-Q7	ST6GAL1	Nox4	NOX4
Fam234b	Col5a2	LRRC4C	CXCL10	Esm1	ESM1
Plcg2	Nr4a2	PDK1	CORO1B	Slc5a8	SLC5A8
Nfe2l3	Prickle2	TYMS	ELOVL5	Rasal1	RASAL1
Cpeb3	Enc1	HAUS3	BATF3	Dok6	DOK6
A630023A22Rik	Rasa3	CDC7	GLTP	Mtmr7	MTMR7
2010300C02Rik	Tenm3	ZNF428	S100G	Tet1	TET1
Chst9	Rhbdl3	XLR4B	CA12	Ccdc151	CCDC151
Hebp2	Ston2	SH3TC2	NLRC5	Hist1h2ah	HIST1H2AH
Sptb	Synpo2	SLC6A15	A330069E16RIK	Six3	SIX3
Zfp521	Arhgef28	CHSY1	HSPA4L	Hoxc9	HOXC9
Ddo	Pakap	CENPA	ALOX12E	Cacna1d	CACNA1D
Grb10	Itga1	IRF7	PYCARD	Wtip	WTIP
Cryl1	Xrcc5	TLNRD1	STAB1	Chrne	CHRNE
Zdhhc14	Igsf10	ZBTB7C	PHLDA2	C1orf95	C1orf95
Col25a1	Sphk1	IGFBP2	NPNT	Or13j1	OR13J1
Anxa9	Myh10	ENOX1	TNFRSF1B	Tbx2	TBX2
C130074G19Rik	Pard6g	TNFRSF18	ARHGAP22	Fndc8	FNDC8
Zfp667	Meg3	CD109	CLN3	Znf578	ZNF578
Tnfaip3	Ackr3	FBP1	GBP7	Ankrd13b	ANKRD13B
Ifnlr1	Chadl	MITF	HEXA	Zfp534	ZNF616
Plekhf1	Ism1	ADAMTS20	A630023A22RIK	Crmp1	CRMP1
Il15ra	Cda	NCAPD2	IFIT3	Ggn	GGN
Cldn1	Ptx3	EVA1A	GDPD5	Cacng7	CACNG7
Mgat4a	Tmem47	XYLT1	CYP2D22	Pdgfrl	PDGFRL
Fut9	Arhgap10	5033430I15RIK	DHCR7	Susd5	SUSD5
Sh3bgrl2	Lamc1	DCK	TRIB2	Adamts10	ADAMTS10
Shroom1	Pde12	CELSR1	DNAJA4	Rassf8	RASSF8
Selenbp1	Atrnl1	EMP3	GM4951	Nudt11	NUDT11
Cpped1	Parp8	PDE3A	TK1	Gfra2	GFRA2
Hpgd	Frmpd4	TUBB2B	A230050P20RIK	Syn1	SYN1
Plag1	Gch1	SLC27A3	IRGM1	Gml	GML
Pinc	Nr4a3	SGIP1	PARP10	Frem2	FREM2
Paqr6	Plk3	TMEM121	DOK1	Sall2	SALL2
Pgm2l1	Fzd7	PTCH1	CYP26A1	Lingo3	LINGO3
Cpe	Igfbp3	PGF	HERC6	Gal3st1	GAL3ST1
Ednra	Prnp	PTCH2	DCAF4	Hmga2	HMGA2
Sptbn2	Slc25a13	TRIM13	TOP2A	Synpo2l	SYNPO2L
Rnf39	Dpysl2	CCL25	HIST3H2A	Kcnk5	KCNK5
Echdc3	Ilk	CAPN6	CD52	Mylk2	MYLK2
Trpm6	Slc20a1	HR	KRT79	Fzd3	FZD3
Atp6v1c2	Hs6st3	SLC2A9	BLNK	Ppp1r14a	PPP1R14A
Lpcat1	Scn5a	INCENP	GABRP	Higd1b	HIGD1B
Mdga2	Tmem45a	HIP1	TMEM37	Fndc5	FNDC5
Hhipl2	Pdk4	LPCAT2	BIRC5	Fgf14	FGF14
Ceacam10	Ccnd2	XAF1	PLPPR3	Ppm1l	PPM1L
St6galnac6	Slc2a13	DTL	B3GALT5	Cdk5r1	CDK5R1
Chrnb1	Dusp7	GNG2	GGTA1	C19orf26	C19orf26
Fam126b	Lbh	FEN1	SP110	Syt13	SYT13
Slc43a2	Speer4e	DYRK3	GRASP	Nfatc1	NFATC1
Timd2	Id1	KCNMB4	TNF	1700088e04rik	C22orf23
Gjb2	Gli3	SHISA8	IFI47	Ttc25	TTC25
AI661453	Cdk14	XLR4A	INSIG1	Sp4	SP4
Fads3	Pbx3	TPMT	TRIM6	Mrap2	MRAP2
9330111N05Rik	Abcb1b	AJUBA	CNP	C7orf51	C7orf51
Tyro3	Hspb8	CENPP	TSPAN7	Bsn	BSN
Sybu	Erf	DBF4	2010005H15RIK	Hoxa7	HOXA7
Adamts3	Serpinb6b	OTULINL	GPR153	Flj23867	FLJ23867
Slc8b1	Vdr	DMKN	TRIM2	Rfx8	RFX8
Dnajc6	Nkd1	FJX1	COPZ2	Csrnp3	CSRNP3
Adamts12	Ier5l	PPIF	KCTD14	Nos2	NOS2
Pex11a	Sec24d	ASPRV1	OAS1A	Tm6sf2	TM6SF2
Adamts10	Slc16a1	TNFRSF11B	MFSD11	Ednra	EDNRA
Prss8	Adgrg1	ZFAND2A	NUDT19	Irak1bp1	IRAK1BP1
Gm15738	Hunk	PADI3	RUNX2	Znf713	ZNF713
Prkcz	Mark1	IL23A	GABRE	Obsl1	OBSL1
Tspan33	Galnt2	DSC3	SLC28A3	Tmem91	TMEM91
Dcbld1	Frmpd1os	CORO7	FDPS	Cd320	CD320
Gm17501	Fzd3	DRAM1	ENDOD1	Nme5	NME5
Cdkn2c	Slc1a5	RASSF10	ECSCR	Bai3	BAI3
Il1r1	Tcf7l1	E330020D12RIK	ANKRD1	Polr2j	POLR2J3
Tspan15	Tns3	PRSS12	COL6A1	Trib2	TRIB2
Scly	Acvr2a	FBN2	PARP6	Npdc1	NPDC1
Igsf5	Tgif2	LIX1L	AIM2	Slc27a6	SLC27A6
Slc13a2	Ccl2	CDK1	LOCKD	Itga7	ITGA7
Syn3	Wtip	MSANTD3	METTL20	Ppp1r3c	PPP1R3C
Cldn23	Hgf	PIGA	NREP	Tox3	TOX3
Rnasel	Slco3a1	HS6ST2	USP18	Gjc1	GJC1
Slc1a1	Ppp2r2b	S100B	DTX3L	S100a1	S100A1
Lif	Dlgap1	MTHFD1L	GPCPD1	Entpd2	ENTPD2
Noxo1	Fyn	PCLAF	WFDC17	Ccdc148	CCDC148
Fbxl4	Gfra2	RFC5	CYBRD1	Chst1	CHST1
Hcar2	Vcam1	S100A4	EPSTI1	Gpr64	GPR64
Ikzf1	Rgs10	TRNP1	SLC26A2	Gnrhr2	GNRHR2
Chn2	Slc35d1	SLC39A4	STAT2	Dkk3	DKK3
B930036N10Rik	Lrrc8c	KCTD18	HSD17B7	Selv	SELV
Rspo1	Lamb1	PGLYRP1	PHF11D	Ephb3	EPHB3
Irak3	Sh3pxd2a	UNC79	SECTM1	Smcr5	SMCR5
Satb1	Alpl	TRIM32	IL3RA	Npy1r	NPY1R
Adcy5	Nlrc5	CEP78	COL8A1	Spry2	SPRY2
Zfp949	Osr1	KDELR3	CCL8	C1orf130	C1orf130
Bnipl	P4ha1	C2ORF88	SAMD9L	Loxl3	LOXL3
Col9a1	Tmem200a	UHRF1	HES6	Rttn	RTTN
Slc31a2	Nalcn	MAP7D2	C16ORF74	Tmeff1	TMEFF1
Rnf125	Mrvi1	GPR153	CANT1	Zfp821	ZNF821
Itgb3	Igfbp4	BIRC5	CYP26B1	Hdgfrp3	HDGFRP3
Cngb1	Ifitm10	GPX7	C11ORF54	Ahi1	AHI1
Zfp239	Gpx8	TK1	DHX58	Rgma	RGMA
Pradc1	Ivns1abp	DISP1	SOX5	Zfp287	ZNF287
Gng7	Chrm3	INPP4B	MFHAS1	Fam136b	FAM136B
Rerg	Ccdc88a	GLT1D1	CYP2D10	Palm2	PALM2
Lyrm9	P2rx7	MTHFD2	GPHB5	Znf599	ZNF599
Sox13	Wipf3	GJB3	KRT6B	Pcdhb5	PCDHB4
Trim30a	Atp11c	MKI67	LPAR3	Znf167	ZNF167
Otud1	Simc1	LIMCH1	APOBR	Lrrc48	LRRC48
Rab7b	Tns1	FAIM2	NOXO1	Entpd3	ENTPD3
Ncam1	Cnksr3	E030030I06RIK	HELZ2	Apba2	APBA2
Gm8439	Ppp1r18	CDC25A	EFNA4	Fam5c	FAM5C
Plekhg1	Ubash3b	OASL2P	GM4876	Folh1	FOLH1
Stk10	Npw	E2F1	CENPF	Pfkm	PFKM
Zdhhc2	Fkbp7	STIL	CDK14	Pcdh11x	PCDH11Y
Nudt7	Fbxl7	GCAT	GPR137B-PS	Amn1	AMN1
Slc45a3	Aff3	TEDC1	TNFSF10	Gabrd	GABRD
Btc	Pdgfrl	CHST12	TRPM6	Abca17	ABCA17P
Nxf7	Speer4d	FREM2	NCMAP	Loc728819	LOC728819
Sfxn5	Cyp1b1	GM4258	GNE	Loc648691	LOC648691
Tc2n	Rnf24	HMGCLL1	UBE2L6	Slc29a4	SLC29A4
	Znrf3	CDC20	PLEKHA7	Pabpc4l	PABPC4L
	Tpst1	LOCKD	ANXA8	Zbtb20	ZBTB20
	Siah2	FAM181B	ANLN	Foxb1	FOXB1
	Clca3a1	ADGRG2	LSMEM1	Begain	BEGAIN
	Pgf	JAKMIP2	DDX60	Mex3b	MEX3B
	Syne1	SCT	SHISA4	Plcb4	PLCB4
	Fbxl22	D730045B01RIK	2310001H17RIK	Armcx2	ARMCX2
	Actg2	OAF	SEMA5A	Apoa1	APOA1
	C1s1	STRA6	EML3	Sema6d	SEMA6D
		SPC24	CENPA	Nynrin	NYNRIN
		WRAP73	SNX24	Hfm1	HFM1
		TRPV6	BAMBI	Spata6	SPATA6
		ZNF770	WBSCR25	Kctd15	KCTD15
		MCM3	ARG1	Pdc	PDC
		ENPP2	BST1	March3	MARCH3
		ECT2	CMC2	Spry4	SPRY4
		FIBIN	TPD52L1	Dll3	DLL3
		VLDLR	STARD4	Tmem169	TMEM169
		UNG	EIF2AK2	Loxl1	LOXL1
		RRM2	NT5C2	Prelp	PRELP
		CENPM	RILPL2	Gpx7	GPX7
		CDCA8	SCN1B	Epha8	EPHA8
		TOP2A	SCML4	Nudt11	NUDT10
		LBHD2	ITGB3	H19	H19
		ADCY7	PRSS12	Gulp1	GULP1
		GGTA1	GM7160	Kbtbd11	KBTBD11
		SPAAR	HOTAIRM1	Tmprss5	TMPRSS5
		PODXL2	PLOD2	Sema5a	SEMA5A
		SORCS2	PRTN3	C17orf76	C17orf76
		RBP7	ATAD2	Ptprd	PTPRD
		SIRPA	TGIF2	Tigd3	TIGD3
		PANK1	PIGR	Cdh8	CDH8
		SLC19A1	ST6GALNAC2	Slc17a7	SLC17A7
		CDKN1C	ADCY7	Thbs1	THBS1
		EDARADD	GM22	Cubn	CUBN
		FSTL4	SRGAP3	Comp	COMP
		BDH1	KLK8	Ndst3	NDST3
		KIAA1549	EDIL3	Nxph1	NXPH1
		GM45238	KIF26A	Ripply1	RIPPLY1
		RMDN2	PLEKHF1	Vwa5b2	VWA5B2
		SLC35F1	IL1RN	Rimkla	RIMKLA
		MUS81	SHISA2	Rcn3	RCN3
		CENPF	SLFN11	Clec18a	CLEC18A
		KIF26B	FBXW17	Ttc28	TTC28
		PORCN	VCAN	Bmp8a	BMP8B
		TWIST1	SRGN	Ptbp2	PTBP2
		TACC3	FGD3	Dip2c	DIP2C
		ADAMTS15	AIF1	C1orf194	C1orf194
		TOX	RAB26OS	Lox	LOX
		DIPK1B	GSAP	Cacnb3	CACNB3
		TRIB3	CD276	Nkpd1	NKPD1
		SLC24A5	SYT8	C10orf93	C10orf93
		ST3GAL5	PDE9A	Rnase13	RNASE13
		PCYT1B	GM17056	Loc286094	LOC286094
		CKAP2	ST3GAL4	Dync1i1	DYNC1I1
		PRRX1	GM10138	Cygb	CYGB
		KAZALD1	HIST1H2AE	Pcdh10	PCDH10
		CYBRD1	CA5B	Osr1	OSR1
		HIST1H2AE	GM15473	Morn4	MORN4
		SMPDL3B	EIF2AK3	Rcan1	RCAN1
		FLRT2	PRR5	Zfp78	ZNF471
		RACGAP1	TNNI2	Scube3	SCUBE3
		FGD5	FAIM2	Rasl11b	RASL11B
		UBE2C	SDCBP2	Tub	TUB
		NPPC	SGCB	C1qtnf3	C1QTNF3
		KIF18A	PARP12	Mccd1	MCCD1
		SGO2	FCGR2A	Prrt3	PRRT3
		FAM89A	B930036N10RIK	Rcor2	RCOR2
		NOTUM	MAP3K14	Adamts16	ADAMTS16
		MMS22L	ZNF750	Prss53	PRSS53
		TNNT2	TMEM242	Msrb3	MSRB3
		TAL2	LOXL3	Dpy19l2	DPY19L2
		TTYH2	SLC31A2	Coro2b	CORO2B
		CHN2	ZNF239	C8orf22	C8orf22
		MASP1	RUNX3	Sox6	SOX6
		OLFML2A	DYRK3	Fkbp1b	FKBP1B
		SHCBP1	ST3GAL5	Rab36	RAB36
		DUSP14	DSG3	Itga10	ITGA10
		TPX2	CD38	Zdhhc8p1	ZDHHC8P1
		COLCA2	LPCAT2	C1ql1	C1QL1
		LFNG	C4ORF19	2510009e07rik	C3orf70
		GJC1	IIGP1	Trpc1	TRPC1
		KIF23	STEAP3	Fam189a2	FAM189A2
		STAC	S100A8	Loc100190939	LOC100190939
		KLHL42	PRAMEF12	H2bfxp	H2BFXP
		GM30018	E2F1	?-155060	?-155060
		CLEC11A	TTYH2	Rsph10b	RSPH10B2
		PSMC3IP	GALNT12	Tram1l1	TRAM1L1
		TP73	FAM53B	Sept7p2	SEPT7P2
		SASS6	STIL	Mllt11	MLLT11
		UBE2T	2810417H13RIK	Loc100128239	LOC100128239
		CXCR4	MEGF10	Dgcr9	DGCR9
		CENPS	RENBP	Lrp12	LRP12
		SRD5A1	RP23-299D2.2	Rasl12	RASL12
		RNF144A	MOB3B	Zfp488	ZNF488
		DDIT4L	CDCA3	C3orf15	C3orf15
		SNCAIP	PHACTR1	Megf10	MEGF10
		ART4	HHIPL2	Loc338758	LOC338758
		BTBD19	FAM71F2	Prtfdc1	PRTFDC1
		CHST2	E130102H24RIK	Aldob	ALDOB
		TRIP13	PAG1	D430019h16rik	C14orf132
		ATP8A2	RGS20	Efhc1	EFHC1
		CKAP2L	OLFML3	Bche	BCHE
		CHAF1B	ZNF521	Fgfr1	FGFR1
		CDCA3	FBXO36	Xylt1	XYLT1
		CPXM1	RGS1	Rpe65	RPE65
		DNPH1	SRD5A1	Arhgdig	ARHGDIG
		PDXP	S100B	4930563e22rik	C17orf100
		ARHGDIG	CASP12	A1bg	A1BG
		PRDM1	TRIM12C	Zfp853	ZNF853
		SERPINB8	PRELID2	Gcat	GCAT
		SYT9	NT5DC2	Ssbp2	SSBP2
		MGST2	ARHGEF10	Tctn1	TCTN1
		EDIL3	GM26670	Zfp667	ZNF667
		CCNB2	ADAM8	Spred3	SPRED3
		PLP1	NARF	Khdrbs3	KHDRBS3
		CENPH	CDK1	Gpc1	GPC1
		SERPINB11	CLCN2	Cacna1h	CACNA1H
		KCNIP1	TRIM30A	Rnf39	RNF39
		STARD4	IL15	Maml3	MAML3
		FZD9	FAM189A2	Gnb3	GNB3
		PIWIL2	TYMS	Chrna5	CHRNA5
		NCAPH	SECTM1A	Spon2	SPON2
		PSRC1	GALNT7	Glp1r	GLP1R
		SEC14L5	NEK2	Sphar	SPHAR
		CALY	GM8439	Banf2	BANF2
		GLIPR1	IL1B	Mxra8	MXRA8
		ZNF618	EFHD1	Rapgef4	RAPGEF4
		MTBP	CENPM	Olfml2a	OLFML2A
		PYGO1	CEP250	Flj13197	FLJ13197
		FAT2	RGS10	Ntf3	NTF3
		PPARGC1A	LST1	Arc	ARC
		RGCC	UBD	Plce1	PLCE1
		TTC7B	PRC1	C4orf45	C4orf45
		GBP4	AKR1B10	Tmcc2	TMCC2
		RPL39L	HSPB2	Ccdc3	CCDC3
		ARHGAP11A	CDCA8	Pcdhb19	PCDHB12
		SFXN2	SLFN12	Zc3h12b	ZC3H12B
		CENPK	C16ORF89	Nrxn1	NRXN1
		CERS4	SEL1L3	Nlrp9c	NLRP9
		GM12840	CCL2	Cpe	CPE
		DOCK11	CIT	Epx	EPX
		GM15987	BTBD17	Sall4	SALL4
		MIS18A	XLR3B	Fbll1	FBLL1
		AK4	SORCS2	Loc401093	LOC401093
		C1QTNF1	CELSR1	Lrrc17	LRRC17
		ELOVL4	STX1A	Tpm2	TPM2
		CENPE	PRSS27	Nkx6-1	NKX6-1
		FNDC1	PCYT1B	Gdap1l1	GDAP1L1
		MCM2	GRRP1	Gria2	GRIA2
		ZCWPW1	FES	Extl1	EXTL1
		AMACR	MIS18A	Nxph2	NXPH2
		BC018473	CASP1	Mpdz	MPDZ
		ZFP951	RGMA	Npr2	NPR2
		RRAGD	GBP9	Acta2	ACTA2
		DIAPH3	PXMP4	Prph	PRPH
		USP18	3110062M04RIK	Slc35f3	SLC35F3
		MFAP3L	MARVELD1	Hip1r	HIP1R
		MMP16	EXTL1	Zfp386	ZNF519
		CTH	D130051D11RIK	Smyd1	SMYD1
		PLPPR4	TMEM140	Loc284023	LOC284023
		IFIT1	GNB4	Lrig3	LRIG3
		NT5E	SPSB4	Znf542	ZNF542
		FAM83F	UNC13D	Thbs2	THBS2
		KCTD6	LPCAT1	Loc100286844	LOC100286844
		FAM111A	PEBP1	Tmem151b	TMEM151B
		AQP9	UPP1	Pik3c2g	PIK3C2G
		CEP41	OSBPL6	Kif5a	KIF5A
		ZNF12	MMP23B	Rnd2	RND2
		EFCAB1	KIF26B	Znf577	ZNF577
		CCNB1	CDC25B	Flj42709	FLJ42709
		NSG1	MLLT11	Znf177	ZNF177
		ABHD8	OVOL2	Hey1	HEY1
		GLRB	BARD1	Csrp2	CSRP2
		KCTD15	RACGAP1	Apbb1	APBB1
		TMEM150C	TAGAP1	Loc399959	LOC399959
		CYP4B1	LMCD1	Slc16a2	SLC16A2
		COPRS	MKI67	Loc150776	LOC150776
		ARNT2	SPC24	Mapk8ip1	MAPK8IP1
		APOL9A	TLR3	Tmem145	TMEM145
		PLBD1	GM20045	Sdk2	SDK2
		A330048O09RIK	ESM1	Amotl1	AMOTL1
		NGF	MCM10	Gys2	GYS2
		GSAP	CCL15	Dact3	DACT3
		IRGM1	SUSD4	Fam124a	FAM124A
		KCTD12	RGS16	Arvcf	ARVCF
		GM5095	FUT9	Dcdc1	DCDC1
		KIF11	ELMO1	Cecr4	CECR4
		ANKRD37	COPS7B	Ncan	NCAN
		C630043F03RIK	MGAM	Hspb2	HSPB2
		JAM2	ACAN	Mapk8ip3	MAPK8IP3
		POLA2	MS4A7	Ndufa4l2	NDUFA4L2
		AMPD2	GDA	C2orf82	C2orf82
		CXCL10	4930455G09RIK	Il17rd	IL17RD
		GM16740	GJC1	Garnl3	GARNL3
		GM50223	RBP2	Trim2	TRIM2
		STX2	TPX2	Arl10	ARL10
		2810429I04RIK	BICD1	Ston1	STON1
		KIF20B	GIN1	Itga9	ITGA9
		ENTPD5	DOCK8	Fkbp9l	FKBP9L
		TMEM108	GM30074	Jam3	JAM3
		MFAP2	BCL2A1B	Shank2	SHANK2
		SLC12A7	GM12860	Tmem204	TMEM204
		GM42067	C1ORF115	B3gat2	B3GAT2
		SMOC2	REC114	Fam198a	FAM198A
		4931429P17RIK	IL34	Znf69	ZNF69
		PRKG2	C730034F03RIK	Kiaa1324	KIAA1324
		TTC12	IL23A	Rpl23ap32	RPL23AP32
		DLK2	PPP1R3B	B3galt1	B3GALT1
		ACY1	LAPTM5	Fkbp7	FKBP7
		KNL1	OAS1G	C22orf36	C22orf36
		SPARCL1	GM20324	Znf491	ZNF491
		TMEM132B	CKAP2L	Kcnj9	KCNJ9
		KNSTRN	SFTPD	Meis3	MEIS3
		SPSB4	KIF23	Loc646851	LOC646851
		B530045E10RIK	3300005D01RIK	Efna3	EFNA3
		ATP2B4	TMEM229B	Ankrd6	ANKRD6
		ADAMTS4	KIF3C	Kcnh1	KCNH1
		SEL1L3	SMC2	Rfpl3s	RFPL3S
		ALDH1L2	INCENP	Adcy1	ADCY1
		BARD1	5033430I15RIK	Kcnj14	KCNJ14
		IFI44	CCL18	Znf559	ZNF559
		FSD1L	TMEM94	Shroom4	SHROOM4
		MNS1	PLCB1	Cnksr2	CNKSR2
		SKP2	BMF	Dner	DNER
		WASF1	NR2F2	Gcm2	GCM2
		PABPC4L	UHRF1	Pid1	PID1
		MCM5	COL11A1	Pgam2	PGAM2
		NMRAL1	4430402I18RIK	Zfp775	ZNF775
		LSMEM2	DRAM1	Tekt2	TEKT2
		NLRP10	9130230L23RIK	Agbl4	AGBL4
		ORAI2	MIRT1	Loc92973	LOC92973
		ARHGEF4	GM37233	Supt3	SUPT3H
		GM13481	LAMA4	Aif1l	AIF1L
		BUB1B	PMAIP1	4930544d05rik	C17orf107
		THEM5	FCGR3	Clul1	CLUL1
		MCUB	KBTBD11	Cdon	CDON
		ANLN	ETV5	Gpc2	GPC2
		SUV39H2	HIST3H2BA	Tcte1	TCTE1
		CHAF1A	HIST2H3C1	Elavl3	ELAVL3
		GM9844	RIPK2	C2cd4d	C2CD4D
		LPAR1	NAV3	Myef2l	MYEF2
		PDZRN4	PNPLA3	Ddah1	DDAH1
		CABCOCO1	SLC40A1	C16orf45	C16orf45
		NUSAP1	CCDC148	Golga6l10	GOLGA6L10
		IL20RB	MPPED2	Phactr3	PHACTR3
		TBX15	FAM214A	Nedd4l	NEDD4L
		CDH2	FIGNL2	Rnf144a	RNF144A
		TNC	CDC20	Ntrk3	NTRK3
		NDC80	YPEL2	Frzb	FRZB
		GINS1	MALL	Mex3a	MEX3A
		DPYSL5	FOXJ1	Map1b	MAP1B
		LEF1	CXCL9	Tubb1	TUBB1
		SLC16A3	PCED1B	Hoxa2	HOXA2
		LAMP5	ASPRV1	Ect2l	ECT2L
		DSN1	PDE1C	Dchs1	DCHS1
		GAS2L3	POLD1	Shisa6	SHISA6
		CPNE2	PCDHB16	Spryd5	SPRYD5
		STX1A	SLC25A19	Tubb4	TUBB4
		HIST1H2AP	CCNB2	Abtb2	ABTB2
		KCNK2	ARHGAP11A	Sox10	SOX10
		ZWILCH	HELLS	Chst5	CHST5
		AOX1	HEXDC	Cc2d2a	CC2D2A
		KIF15	GM20342	Crtac1	CRTAC1
		WDR95	IRGM	Ttc23	TTC23
		ZDHHC23	S100A9	Armcx1	ARMCX1
		OLFR1369-PS1	PCBD1	Pdgfd	PDGFD
		RAD51	FAM69B	Rasl10b	RASL10B
		KIF22	TNNI1	Fxyd6	FXYD6
		GM4117	CD27	Crtc1	CRTC1
		CIT	CHST2	Fzd7	FZD7
		TAGAP1	HIC2	Gdf11	GDF11
		CFAP54	MOV10	Phgdh	PHGDH
		LEMD1	BRICD5	Ankrd35	ANKRD35
		2900089D17RIK	DOK2	Sipa1l2	SIPA1L2
		TLX3	PSTPIP1	Syngap1	SYNGAP1
		MTMR11	NOS2	Qrich2	QRICH2
		POLE2	4932422M17RIK	Apln	APLN
		HMMR	PRL2C3	C1orf114	C1orf114
		CEP55	TREM2	Slc6a1	SLC6A1
		DCHS2	FAM111A	Znf70	ZNF70
		KLHL32	ASF1B	Mdfi	MDFI
		PTCHD4	MB	Pnmt	PNMT
		MICALL2	TRIM65	Aqp6	AQP6
		SLC30A2	UNG	Ropn1	ROPN1B
		HSPB2	UBE2T	Gprasp2	GPRASP2
		KIF4A	GPER1	Tmem108	TMEM108
		ENO1	CWH43	Atp1b2	ATP1B2
		DUOXA1	SLC5A9	Aw554918	KIAA1328
		PLCXD1	CD72	Zfp697	ZNF697
		ADGRB2	UNC5CL	Stmn2	STMN2
		IFI47	EMP3	Ntn3	NTN3
		SPC25	PCDHGA12	Znf649	ZNF649
		ALOX12	SLC38A6	Rusc2	RUSC2
		P3H1	CENPE	Pcnxl2	PCNXL2
		TNNI1	ATG9B	Tmem231	TMEM231
		COL2A1	INSL6	Col2a1	COL2A1
		MREG	CBX2	Tubg2	TUBG2
		DLGAP5	CCDC181	Nr4a1	NR4A1
		AXIN2	SAMD12	Sgcd	SGCD
		GCNT1	PLEKHO1	Actr3b	ACTR3B
		DLX3	MX1	Loc388152	LOC388152
		COX4I2	BC016548	Apba1	APBA1
		CALML3	MYBL2	Heyl	HEYL
		GM20559	IQGAP3	C3orf32	C3orf32
		COL6A4P1	RASSF10	Cyp46a1	CYP46A1
		S100A3	DBF4	Fbxl2	FBXL2
		TBX2	CDC14B	Tmem206	TMEM206
		ZNF25	MGST2	Pgbd1	PGBD1
		ATP6V0A4	IL24	Vcan	VCAN
		CDKN3	SLC1A1	Gyg2	GYG2
		POU2AF1	COL9A1	Galnt13	GALNT13
		MYCN	1700012B07RIK	Slc35f1	SLC35F1
		KCNJ15	TBC1D24	Extl2	EXTL2
		PACC1	POLE2	Mfap3l	MFAP3L
		TUBB3	MIS18BP1	Grm2	GRM2
		KIF20A	PLXND1	Ccdc108	CCDC108
		ME2	CMPK2	Fgfrl1	FGFRL1
		PARP11	SNTB1	Boc	BOC
		AKAP12	PALM	Errfi1	ERRFI1
		PBK	1700061I17RIK	Slc6a19	SLC6A19
		TTK	PPARGC1A	Lass1	LASS1
		GM47865	PIK3R3	Dok7	DOK7
		CCNA2	B3GNT7	Cnih2	CNIH2
		OBSL1	M1AP	Esrrg	ESRRG
		GPC2	ASPM	Slc12a2	SLC12A2
		IFI202B	IKBKE	Tagln	TAGLN
		AP1S2	CCNA2	Ccdc74a	CCDC74A
		4833423E24RIK	GBP4	Flj39609	FLJ39609
		TMEM266	H2-Q10	Podxl2	PODXL2
		BRCA1	GM14133	C11orf49	C11orf49
		BUB1	9530082P21RIK	Spred2	SPRED2
		GM47509	OSBPL7	Pxdn	PXDN
		APOL9B	MAP2K6	Cdh13	CDH13
		NCAPG	GM12166	Zfp219	ZNF219
		TMEM120B	SGOL2A	Hoxa4	HOXA4
		4932438H23RIK	ECT2	B4galnt1	B4GALNT1
		SNN	SHCBP1	Tmem8b	TMEM8B
		SH3GL2	CKAP2	Cilp2	CILP2
		MELK	CBY1	Igdcc3	IGDCC3
		DIO2	PLK1	C2orf86	C2orf86
		FBLN5	FCHSD1	Adam11	ADAM11
		SLC2A4	MAPK11	Ppfia4	PPFIA4
		SLC29A4	MSLN	Hapln4	HAPLN4
		LACC1	GPR155	March4	MARCH4
		MICAL1	SOX13	Kcnmb4	KCNMB4
		CIP2A	G430095P16RIK	Lrp4	LRP4
		MYBL2	GM11713	Fam43b	FAM43B
		TRAIP	9330151L19RIK	Nalcn	NALCN
		CSPG4	HIST1H1B	Nhsl1	NHSL1
		CDC25B	TGFBI	Prkab2	PRKAB2
		SCRG1	1810062G17RIK	Zdhhc1	ZDHHC1
		STAG3	KNSTRN	Smad9	SMAD9
		TIMELESS	RAC2	Fbxl22	FBXL22
		CCDC106	ALOX5AP	Opn1sw	OPN1SW
		RAD51AP1	KIF4A	Cckbr	CCKBR
		GRRP1	ARL16	Loc729234	LOC729234
		GM14964	NCAPD2	Ica1l	ICA1L
		CCL20	GLRP1	Nphp1	NPHP1
		IL1RAPL1	HIST4H4	Ano1	ANO1
		ANXA8	UNC80	Slitrk6	SLITRK6
		CEACAM20	MLKL	Timp3	TIMP3
		ADAMTSL5	CLDN2	Loc100130776	LOC100130776
		RNF227	HHAT	Chst5	CHST6
		GNAS-AS1	PAMR1	Slc4a3	SLC4A3
		ZNF365	MMS22L	Ngef	NGEF
		RUNX3	KIF21B	Tmem47	TMEM47
		BNC1	B3GNT3	Fam84a	FAM84A
		ASPM	BCL11A	Lrp6	LRP6
		FBXO5	MPEG1	Cited1	CITED1
		LEFTY1	GNGT2	Scn4b	SCN4B
		EFNA2	CEP55	Otx1	OTX1
		MASTL	CORO1A	Wdr35	WDR35
		HOTAIRM1	RRM2	C6orf225	C6orf225
		SGO1	LYG1	Ttyh1	TTYH1
		LOXL3	FBXO17	Gpr161	GPR161
		BEND4	TMC8	Foxp4	FOXP4
		CNIH2	1700018A04RIK	C17orf69	C17orf69
		KATNAL1	AP5S1	Plekhg4b	PLEKHG4B
		S100A8	TMEM117	Gpsm1	GPSM1
		PLK1	MOCOS	Tmsb15a	TMSB15A
		COL27A1	TACC3	Fam19a2	FAM19A2
		1500002F19RIK	PCDH18	Pnmal1	PNMAL1
		TSPEAR	SHOX2	Nrsn1	NRSN1
		FAM171B	RASAL1	Tmem132e	TMEM132E
		MIS18BP1	HIST1H4J	Actg2	ACTG2
		ST3GAL6	NUF2	Prn	PRND
		2010204K13RIK	ARHGDIB	Tbx1	TBX1
		POLE	GRAMD2	Dgki	DGKI
		NOD2	CYP2D6	Ift81	IFT81
		GM24474	ADAMTS14	Usp49	USP49
		2810408I11RIK	GATA2	Slc30a10	SLC30A10
		ZNF275	INPP4B	Sostdc1	SOSTDC1
		SEMA3D	GPR39	C7orf41	C7orf41
		P2RY1	GM6878	Lzts1	LZTS1
		SKA1	PPP1R1B	Cartpt	CARTPT
		1700012B07RIK	DUSP2	Mamld1	MAMLD1
		CHEK1	ZSCAN2	Pcsk1n	PCSK1N
		CLSPN	H1FX	Sytl5	SYTL5
		DNAH8	XLR3A	Zfp711	ZNF711
		CASTOR1	CSF1R	Kif7	KIF7
		EYA1	CEP131	Col9a1	COL9A1
		GM43948	RNF157	Phlpp1	PHLPP1
		CACNA2D3	FOXM1	Mgc16025	MGC16025
		PID1	STRA6	Loc100132215	LOC100132215
		GM47271	ESCO2	Sobp	SOBP
		RARB	RASGEF1B	Rpsap52	RPSAP52
		HIST2H2AC	CBX8	Ptprn	PTPRN
		RFLNA	4930589L23RIK	Gng7	GNG7
		SOX15	PAQR4	Pcyt1b	PCYT1B
		CDC45	LINC01089	Ypel1	YPEL1
		CCDC13	DIAPH3	Col9a2	COL9A2
		ESCO2	TRPV6	C6orf168	C6orf168
		NRXN1	CHAF1A	Rmst	RMST
		EXO1	CDCA2	Shf	SHF
		NAPEPLD	CFAP45	Epha7	EPHA7
		C8ORF34	PARP11	Kif3c	KIF3C
		ZNF354C	PRL2C2	Myh10	MYH10
		GM20631	SH3TC2	C19orf45	C19orf45
		KREMEN2	RUNX2OS1	Tnp1	TNP1
		CDCA2	KIF22	Plp1	PLP1
		FAM83A	TMEM104	Igf1r	IGF1R
		SIAH1	GM12216	Stk38l	STK38L
		LIMK1	SKP2	Dnah2	DNAH2
		SLC9A9	NSL1	Bend5	BEND5
		SCRN1	SGOL1	Cadm4	CADM4
		PDZD4	CCDC114	Etv4	ETV4
		FAM20C	CYTH4	C1qtnf4	C1QTNF4
		PCOLCE2	TNFRSF19	Sgef	SGEF
		WNT10B	CSPRS	Efs	EFS
		RAD9A	SCUBE1	Cxxc4	CXXC4
		F730043M19RIK	TDRD5	Shc4	SHC4
		SAPCD2	AAAS	Olfm2	OLFM2
		ABCA12	WDR72	Hdac4	HDAC4
		APCDD1	KAZALD1	Wfdc1	WFDC1
		RNF32	GM16104	Fam117b	FAM117B
		LTB	AF251705	Hoxa3	HOXA3
		GM5860	DZIP3	Slc26a10	SLC26A10
		MXD3	FUT2	Sertad4	SERTAD4
		ADAMTS7	GM44275	C7orf54	C7orf54
		SBK1	CDKN2C	Flj22536	FLJ22536
		ACTR3B	C16ORF54	Ngf	NGF
		COL8A2	PROSCOS	Fam81a	FAM81A
		KNTC1	COL11A2	Prph2	PRPH2
		SOX11	TBX15	Crlf1	CRLF1
		BB019430	6330416G13RIK	Cnih3	CNIH3
		OAS1A	NKG7	Nkain2	NKAIN2
		CDH6	CCNB1	Gfra3	GFRA3
		CIART	PTAFR	Als2cr4	ALS2CR4
		GM6878	CD33	Unc80	UNC80
		CDC25C	FYB	Gnaz	GNAZ
		NTF3	GEMIN8	Edil3	EDIL3
		BCAT1	FAM179A	Pmp2	PMP2
		SEMA4G	1700011A15RIK	Smtn	SMTN
		KIF2C	HIST2H4	Fam171a2	FAM171A2
		GM11250	BCL2A1D	Leprel2	LEPREL2
		GRHL3	2010109A12RIK	Csdc2	CSDC2
		GM26911	A130014A01RIK	Tgfb1i1	TGFB1I1
		GM7160	FSD1L	Cadm1	CADM1
		AQP3	FAAH	C2orf63	C2orf63
		PMAIP1	GM10451	Efr3b	EFR3B
		MEGF10	POLA2	Polr2j4	POLR2J4
		C030034L19RIK	UOX	Dtx3	DTX3
		GPR176	FCRLS	Cachd1	CACHD1
		NUF2	1500009C09RIK	Ggt7	GGT7
		AURKB	GM38037	Zfp286	ZNF286B
		IL17RD	CDHR2	Nt5dc2	NT5DC2
		GJB1	PMEPA1OS	Snx22	SNX22
		KLK8	PDE2A	Wnk4	WNK4
		CCNE2	NOL3	Aqp1	AQP1
		1700016C15RIK	ZNF707	Emilin3	EMILIN3
		ALKAL2	ACOX2	Tuba1a	TUBA1A
		ARSI	SCARA3	Myh7b	MYH7B
		AGMO	4930427A07RIK	Zfp521	ZNF521
		GM10544	KIF20A	Sbk1	SBK1
		PYGL	CDC45	Ephx4	EPHX4
		ASF1B	RHOBTB2	Caskin1	CASKIN1
		GM26512	CXCL1	C6orf134	C6orf134
		KRTDAP	F5	Mmp16	MMP16
		GTSE1	SOX11	Efnb3	EFNB3
		2700046A07RIK	FCGR3A	Pard6g	PARD6G
		2010007H06RIK	GM19412	Slc39a10	SLC39A10
		GM12610	AURKB	Tmem121	TMEM121
		DEPDC1	CCL6	Pcbp4	PCBP4
		GNB4	NUSAP1	Gab2	GAB2
		UNC5C	MELK	Znf74	ZNF74
		IZUMO1R	PBK	Tro	TRO
		MST1	LEKR1	Armc9	ARMC9
		XLR4C	4930532G15RIK	Kalrn	KALRN
		HMGA2	SEMA3B	Fndc4	FNDC4
		HIST1H3C	COL25A1	Id4	ID4
		TMEM37	MROH3P	Maged4	MAGED4
		GM7467	CCDC13	Sv2a	SV2A
		MAMDC2	AKNA	Chad	CHAD
		DLX4OS	PSAPL1	Arse	ARSE
		GM15706	TULP1	Ptprs	PTPRS
		GM32036	LEMD1	Irx1	IRX1
		OASL	NEIL3	Ctxn1	CTXN1
		MAB21L3	KIF11	Prss35	PRSS35
		MEOX1	GM26641	Opcml	OPCML
		LRP8	CLCA3P	Slc22a17	SLC22A17
		LGI2	CHIT1	Reep2	REEP2
		PAX9	RBPMS2	Lmo3	LMO3
		CENPI	RAD51	Zfp248	ZNF248
		CYP26B1	EXO1	Dlgap1	DLGAP1
		ZFAND4	PLPPR4	Rnf152	RNF152
		ST6GALNAC3	KIAA1549	Scarf2	SCARF2
		WDR54	NCAPG	Fam69b	FAM69B
		NTM	PHF11B	Tmem59l	TMEM59L
		HMCN2	GPR132	Nacad	NACAD
		GM5577	ARRB2	Atp6v1g2	ATP6V1G2
		GM47664	INPP5D	Fzd1	FZD1
		THSD1	SLC30A2	Lppr2	LPPR2
		DYSF	PLEKHM3	Tle2	TLE2
		TCFL5	4632415L05RIK	Spock1	SPOCK1
		ACOX2	F830016B08RIK	C20orf112	C20orf112
		1700102H20RIK	EVC	Accn2	ACCN2
		KIFC1	PLD4	Chrm3	CHRM3
		RAB26		Dlx2	DLX2
		RAMP2		Ly6h	LY6H
		TTLL7		Col9a3	COL9A3
		ATP1A2		Scrg1	SCRG1
		LOR		Syn3	SYN3
		EVC		Dennd2a	DENND2A
		GSTM2		Maged4b	MAGED4B
		2310068J16RIK		C12orf53	C12orf53
		HYLS1		Adamts19	ADAMTS19
		LZTS1		Slc45a1	SLC45A1
		PIMREG		Gdf1	GDF1
		TBC1D24		Pde5a	PDE5A
		GM12064		Unc119b	UNC119B
		KIF7		Diras1	DIRAS1
		ARHGAP25		Tmem98	TMEM98
		CNTN5		Fam101b	FAM101B
		KRT6A		Dlx1	DLX1
		4933408B17RIK		Geft	GEFT
		SHANK1		Nrtn	NRTN
		PTGS1		Sh3rf1	SH3RF1
		CENPU		Smo	SMO
		LYPD6B		C20orf117	C20orf117
		IFIT3		Sema6c	SEMA6C
		CTNNA2		C1orf133	C1orf133
		FBP2		Vps37d	VPS37D
		BC055324		Atl1	ATL1
		HDAC9		Nxph3	NXPH3
		PNLDC1		1700030k09rik	C19orf44
		PCDH9		Kcnk2	KCNK2
		NEK2		Enpp1	ENPP1
		BMX		D630045j12rik	KIAA1549
		SLC38A4		Sept5	SEPT5
		ITGA11		Brsk1	BRSK1
		RAB32		Klhdc8a	KLHDC8A
		GM36677
		REEP1
		B4GALT2
		AADAC
		CWH43
		MAPK4
		ALOX5AP
		CSGALNACT1
		WFDC12
		ZNF518B
		KIAA0408
		HPGDS
		ADCY8
		SVEP1
		PTGDS
		EFHD1
		MECOM
		SSC4D
		H19
		DSCC1
		KLRB1A
		AI463229
		TNFSF8
		BRIP1
		FN1
		GM44777
		RSPH1
		PGBD1
		TPRG
		VWA2
		RPS6KA2
		KIF26A
		CDCA5
		FAM228B
		TCF19
		LHFPL3
		GM36839
		STK32B
		CCNF
		PARPBP
		KCNMB4OS2
		SERPINB1B
		6030407O03RIK
		SKA3
		ERG
		LHPP
		EFNA3
		CCDC74A
		SLC16A13
		E2F8
		TMEM268
		GRAMD1B
		GM15943
		NRXN2
		SERPINB2
		SLC14A1
		TICRR
		CD163
		ADAM22
		GPR179
		RIMS1
		MYL11
		GM45669
		APOC2
		CFAP53
		RAD54B
		A030001D20RIK
		RSAD2
		GALNT12
		IQGAP3
		DAPL1
		ISM2
		TTYH1
		PYCR1
		MEX3B
		D330050G23RIK
		GM35551
		ANKRD22
		C2CD4D
		CLCN2
		IFI203
		SLC15A3
		MSX1
		SUSD1
		GBP6
		RMI2
		CBX2
		GM15594
		GM30648
		COL1A2
		SLC6A14
		9430085M18RIK
		ARHGAP19
		C4ORF46
		KIFC5B
		BRD3OS
		MCM10
		SMIM5
		BC037039
		ISLR
		GM37233
		DUOX1
		ELDR
		GM12068
		GM48512
		MYRFL
		LHX9
		CST6
		TROAP
		MICA
		DLX4
		SPAG5
		RPS6KL1
		FOXM1
		IQCH
		SERPINA9
		RASGRP2
		B4GALNT4
		CEP72
		GM35867
		PI15
		GM10701
		DNA2
		LRRN1
		HASPIN
		AI838599
		RIPK3
		CENPN
		MINAR2
		ANKRD65
		USH1C
		NCMAP
		SLC36A3OS
		CSPG5
		RAET1E
		PCDH19
		6330403L08RIK
		E2F2
		CERS3
		GBP5
		SCUBE1
		KRT16
		SNTG1
		SV2B
		CASQ2
		GM38251
		CCNJ
		SGCD
		PTPN7
		A2M
		KNG1
		PPP4R4
		GM29010
		CNMD
		AIRE
		CLSTN2
		INSYN1
		CH25H
		IL2RG
		GM47405
		MYO7A
		FGFBP1
