## Supplementary Table 4 for "Cell-of-origin shapes tumor subtype in *BRCA1*-associated triple-negative breast cancer"

Mouse_ID	Transplant_cells	Tumor_weight_grams	batch
1L	Luminal	0.6414	1
1R	Basal	0.1432	1
2L	Luminal	0	1
2R	Basal	0.1293	1
3L	Luminal	0	1
3R	Basal	0	1
4L	Luminal	0	1
4R	Basal	0.4071	1
5L	Basal	0.2261	1
5R	Basal	0.7377	1
11L	Luminal	0.152	2
11R	Basal	3.1003	2
12L	Luminal	0	2
12R	Basal	0	2
13L	Luminal	0	2
13R	Basal	0.2203	2
14L	Luminal	0.2423	2
14R	Basal	0	2
