## Supplementary Table 5 for "Cell-of-origin shapes tumor subtype in *BRCA1*-associated triple-negative breast cancer"

barcode	dataset	final_subtype	Mutation	blg_cre_deg1	wap_cre_deg1	tcga1
Brca1Br169_kallisto	BGFR	BL2	BRCA1	0.0815220348890438	0.0118372460678746	-0.0765625732042274
Brca1Br170_kallisto	BGFR	BL2	BRCA1	0.0716129371868173	0.0072709798087115	-0.0756859462697684
Brca1Br121_kallisto	BGFR	M	BRCA1	0.0632415956981096	0.0394210835974046	-0.0017702610925398
Brca1Br122_kallisto	BGFR	LAR	BRCA1	0.0355055030818702	-0.0020138120744445	-0.0163672958978907
Brca1Br142_kallisto	BGFR	BL1	BRCA1	0.0774280550385999	0.0197686279782545	-0.0737170796167268
Brca1Br28_kallisto	BGFR	BL1	BRCA1	0.0806561657456883	0.0183364584765412	-0.0747127828413269
Brca1Br123_kallisto	BGFR	M	BRCA1	0.0720796031723099	0.0216867464836401	-0.0246388250729302
Brca1Br125_kallisto	BGFR	M	BRCA1	0.0737819392482681	0.026911829279475	-0.0405373211998216
Brca1Br128_kallisto	BGFR	M	BRCA1	0.0686299697809211	0.0232029323088338	-0.0209643351527037
Brca1Br29_kallisto	BGFR	M	BRCA1	0.0389224566034675	0.0277536190894048	-0.0392711083036829
Brca1Br126_kallisto	BGFR	BL1	BRCA1	0.0335598902959547	0.0394671965700305	-0.035618092608641
Brca1Br159_kallisto	BGFR	BL1	BRCA1	0.0690783626310537	0.0448598301885606	-0.0342237939415131
Brca1Br168_kallisto	BGFR	BL2	BRCA1	0.102148864122761	0.0478230918091123	-0.0403720885108563
Brca2Br84_kallisto	BGFR	BL2	BRCA1	0.0475943631594274	0.0066064360933029	-0.0424005965081218
Brca1Br44_kallisto	BGFR	BL2	BRCA1	0.0704482101289496	0.0107171574805061	-0.0401163239665097
TNBC_BRCA1_15	BGFR	BL2	BRCA1	0.0938967405843421	0.0185420129651082	-0.0797625464775329
TNBC_BRCA1_16	BGFR	BL2	BRCA1	0.072869791234236	0.0185781955575626	-0.0634026928131694
TNBC_BRCA1_17	BGFR	M	BRCA1	0.0569615002874076	0.0385036569153653	0.0098542357961044
TNBC_BRCA1_18	BGFR	M	BRCA1	0.0568319415535368	0.0383203764745398	0.0099888961144826
TNBC_BRCA1_19	BGFR	BL2	BRCA1	0.0746237946744098	0.0361516599030604	-0.054636892636519
TNBC_BRCA1_20	BGFR	M	BRCA1	0.0324032493996589	0.015896874601982	-0.0251087136659333
TNBC_BRCA1_21	BGFR	BL2	BRCA1	0.096131722447731	0.0176116135882862	-0.0731012208993671
TNBC_BRCA1_22	BGFR	BL2	BRCA1	0.0277852431827426	0.006036304200333	-0.0449476588867249
TNBC_BRCA1_23	BGFR	BL1	BRCA1	0.030002430060653	-0.0100227045842407	-0.0252788776120587
TNBC_BRCA1_24	BGFR	BL2	BRCA1	0.0666310129074639	0.0267006660740297	-0.0553757504321407
TNBC_BRCA1_25	BGFR	M	BRCA1	0.0434226865037515	0.0317924991945986	-0.011746340543383
TNBC_BRCA1_26	BGFR	LAR	BRCA1	0.0664120534436709	-0.0126843682457311	-0.0511444821509134
TNBC_BRCA1_27	BGFR	UNC	BRCA1	0.082486535883312	0.0127719008042111	-0.0574172384817638
TNBC_BRCA1_28	BGFR	BL1	BRCA1	0.0593291308025538	0.0050335277222574	-0.075095552143555
TNBC_BRCA1_29	BGFR	M	BRCA1	0.0073239700764214	-0.0055062195875912	-0.0118247542339302
TNBC_BRCA1_30	BGFR	BL2	BRCA1	0.0873398406751817	0.0144867294766629	-0.0680413444645653
TNBC_BRCA1_31	BGFR	BL1	BRCA1	0.0785640899986494	0.0447774984055413	-0.0632667516605062
TNBC_BRCA1_33	BGFR	BL1	BRCA1	0.06054122867104	0.0046565378496385	-0.0519224132521248
TNBC_BRCA1_34	BGFR	BL1	BRCA1	0.0465438232947001	0.0042168334300969	-0.0545930662240722
TNBC_BRCA1_35	BGFR	BL2	BRCA1	0.078584595473043	0.0312577992402563	-0.0354545123273853
TNBC_WT_36	BGFR	LAR	WT	0.0408998052156126	-0.0293581597391057	-0.0533094243252338
TNBC_WT_37	BGFR	M	WT	0.0290565943653624	0.0279519768818866	0.0107004643985532
TNBC_WT_38	BGFR	BL1	WT	0.0407372377834979	0.0039039638451301	-0.0487738235742814
TNBC_WT_39	BGFR	BL1	WT	0.0263261333125792	0.0077623553029243	-0.0465411901575254
TNBC_WT_40	BGFR	LAR	WT	0.0458494619589597	0.0065202151465167	-0.0113967408381476
TNBC_WT_41	BGFR	BL1	WT	0.0744897446744968	0.0067932096310046	-0.0792182931201692
TNBC_WT_42	BGFR	UNC	WT	0.0517244289424553	0.0202150957357358	-0.0541252277112652
TNBC_WT_43	BGFR	LAR	WT	0.0433237524424493	-0.0070943714031027	-0.0784619893454461
TNBC_WT_44	BGFR	LAR	WT	0.065968249411179	0.0031630160649	-0.0425058100080627
TNBC_WT_45	BGFR	M	WT	0.0287169092818955	0.0224645167362916	-0.0087198020523185
TNBC_WT_46	BGFR	M	WT	0.0281179181355026	0.0153485120349391	0.0035427212092338
TNBC_WT_47	BGFR	UNC	WT	0.07920596578819	0.0055664875244127	-0.0659029541707234
TNBC_WT_48	BGFR	BL1	WT	0.0805903028778799	0.0014332737328813	-0.067854228359989
TNBC_WT_49	BGFR	BL1	WT	0.0684208538845417	0.0208984234825222	-0.0440717529018888
TNBC_WT_50	BGFR	M	WT	0.0655973808961914	0.0387154520981674	-0.0348448095711223
TNBC_WT_52	BGFR	LAR	WT	0.0393316843241146	-0.0060802295522116	-0.0616548375779915
TCGA.A7.A0CE.01	TCGA	M	WT	0.0493366514021047	0.0385919394336564
TCGA.E2.A1II.01	TCGA	UNC	WT	0.0495744436914639	0.0249111738291394
TCGA.AR.A1AQ.01	TCGA	BL2	WT	0.0572219797703858	0.0352437288265275
TCGA.BH.A18T.01	TCGA	BL1	WT	0.0446908558946451	0.0255952791821235
TCGA.A2.A04U.01	TCGA	M	WT	0.0424214914426797	0.039676577189113
TCGA.A7.A13E.01	TCGA	M	WT	0.0404730685073457	0.0227904424925607
TCGA.E2.A14R.01	TCGA	BL1	WT	0.0574998033999098	0.0239954232314114
TCGA.AO.A12F.01	TCGA	M	WT	0.0392052296179694	0.0347005243247472
TCGA.BH.A0BW.01	TCGA	BL1	WT	0.0598138799242747	0.0246541772614426
TCGA.AR.A1AJ.01	TCGA	BL2	WT	0.0554752080917919	0.0290984366506569
TCGA.BH.A18G.01	TCGA	LAR	WT	0.0591549837841379	0.0205731002874159
TCGA.BH.A1FC.01	TCGA	BL1	WT	0.0494672556521529	0.02407909130245
TCGA.AO.A124.01	TCGA	BL1	BRCA1	0.0512889639015477	0.0345960977686948
TCGA.A8.A07C.01	TCGA	BL1	WT	0.0401335307380607	0.0353406590664854
TCGA.BH.A0WA.01	TCGA	M	WT	0.056986644610627	0.0443025125108236
TCGA.A2.A0T2.01	TCGA	BL2	WT	0.0473667554634249	0.0214789439057387
TCGA.E9.A1N8.01	TCGA	M	WT	0.038381894246153	0.031888639787882
TCGA.E9.A244.01	TCGA	M	BRCA1	0.0439749024721175	0.033582706346079
TCGA.A1.A0SO.01	TCGA	M	WT	0.0295228108459596	0.0263225731167258
TCGA.B6.A0RU.01	TCGA	M	WT	0.0424198058467914	0.0468742555277061
TCGA.E2.A1LS.01	TCGA	M	WT	0.0287471792142094	0.0076266522318825
TCGA.AR.A0TS.01	TCGA	BL1	WT	0.0507641134640627	0.0332356537434529
TCGA.C8.A1HJ.01	TCGA	M	WT	0.0471414627243019	0.0454343283839775
TCGA.A2.A0CM.01	TCGA	BL1	WT	0.057779555199983	0.0275158611449392
TCGA.D8.A1JK.01	TCGA	LAR	WT	0.0532016499415294	0.0252351419057809
TCGA.AR.A1AY.01	TCGA	M	WT	0.0422940837150427	0.0429998580369456
TCGA.AR.A0U0.01	TCGA	BL2	WT	0.0566221073464859	0.0212448889969534
TCGA.AN.A0FX.01	TCGA	M	BRCA1	0.0464580068941416	0.0403505615680295
TCGA.E2.A1LI.01	TCGA	BL1	WT	0.0530241507038763	0.0275531398019118
TCGA.EW.A1PH.01	TCGA	BL1	WT	0.0514490652903368	0.0379440881588152
TCGA.A2.A0D2.01	TCGA	M	BRCA1	0.0538405598924122	0.0349643809899217
TCGA.AO.A0J6.01	TCGA	BL2	WT	0.0567585669289066	0.0218111922693005
TCGA.BH.A1F6.01	TCGA	BL1	WT	0.0550049055517151	0.0291843466016662
TCGA.A8.A07U.01	TCGA	BL2	WT	0.0616950873836497	0.0275028465037603
TCGA.BH.A18V.01	TCGA	BL1	WT	0.0544534766566864	0.0335386713950031
TCGA.AC.A2QH.01	TCGA	M	WT	0.0334544541141445	0.0470583661008973
TCGA.E2.A159.01	TCGA	BL2	WT	0.051471656247779	0.0336587323982169
TCGA.A2.A0D0.01	TCGA	BL1	WT	0.0612599742975029	0.0360835389208144
TCGA.B6.A0RE.01	TCGA	BL2	WT	0.0565468806611629	0.0405202644890316
TCGA.C8.A134.01	TCGA	BL1	WT	0.0530190345739093	0.0276805932955776
TCGA.AN.A0AT.01	TCGA	BL1	WT	0.0460338388098031	0.0365974456692442
TCGA.B6.A0I1.01	TCGA	BL1	WT	0.0356258742562655	0.0135119909003615
TCGA.E2.A1LH.01	TCGA	BL1	WT	0.0628305671510257	0.0297759499928646
TCGA.E9.A243.01	TCGA	BL2	WT	0.0523907942829964	0.0252017032565473
TCGA.BH.A0BG.01	TCGA	BL1	WT	0.0566510592742712	0.0264497695219172
TCGA.C8.A12K.01	TCGA	BL1	BRCA1	0.0619581480874983	0.03363294912807
TCGA.D8.A1JL.01	TCGA	BL2	WT	0.0565333480188022	0.0366033028060671
TCGA.BH.A0E6.01	TCGA	M	WT	0.0491894803759571	0.0309387533681815
TCGA.AN.A0XU.01	TCGA	BL2	WT	0.0490066935151989	0.0323618850923807
TCGA.D8.A142.01	TCGA	M	WT	0.0522744207391656	0.0344444266972532
TCGA.C8.A131.01	TCGA	LAR	WT	0.0541235946653815	0.0315219886009394
TCGA.E2.A1AZ.01	TCGA	BL2	WT	0.0477604291865344	0.0321399483880849
TCGA.A2.A0SX.01	TCGA	BL2	WT	0.0522231403048469	0.0331547874674197
TCGA.E9.A1ND.01	TCGA	BL2	WT	0.0625853520141443	0.0293367241491571
TCGA.AO.A0J4.01	TCGA	BL1	WT	0.0603654406426078	0.0375522204757991
TCGA.D8.A27H.01	TCGA	M	WT	0.0532259894327535	0.0352108791998016
TCGA.E9.A22G.01	TCGA	BL1	BRCA1	0.0525061053844686	0.0416135911376876
TCGA.EW.A1P4.01	TCGA	BL2	BRCA1	0.0613225409230397	0.0415693317800016
TCGA.E2.A1IP.01	TCGA	BL2	WT	0.0586036486454812	0.0282265816396942
TCGA.AO.A128.01	TCGA	LAR	WT	0.0548843771669582	0.0110618608227587
TCGA.E2.A1LL.01	TCGA	BL2	WT	0.0472703199378555	0.0413387651749793
TCGA.E2.A14Y.01	TCGA	BL2	WT	0.0600956295496743	0.0475758978983635
TCGA.A2.A0YJ.01	TCGA	M	WT	0.0487489109856983	0.0335378696290508
TCGA.BH.A0E0.01	TCGA	LAR	WT	0.0353987090357204	0.0211152150798422
TCGA.A7.A26G.01	TCGA	LAR	WT	0.0500990150188534	0.0333522728997582
TCGA.B6.A0I6.01	TCGA	M	WT	0.0419825507261673	0.0382959011506143
TCGA.EW.A1OW.01	TCGA	M	WT	0.0528274853022242	0.0444969461784677
TCGA.AR.A0U4.01	TCGA	BL1	WT	0.0498510748459771	0.0228138385893661
TCGA.D8.A1XK.01	TCGA	BL2	WT	0.0528459262173038	0.0378928326857521
TCGA.AR.A0TP.01	TCGA	M	WT	0.040499183386813	0.0372139398575576
TCGA.B6.A0IQ.01	TCGA	M	WT	0.0407266409350972	0.0301589718946824
TCGA.AO.A129.01	TCGA	BL1	WT	0.0588460565198144	0.0341312276684396
TCGA.GM.A2DF.01	TCGA	BL1	WT	0.0576007086307024	0.0283318479118894
TCGA.D8.A27M.01	TCGA	BL2	WT	0.0584860706029879	0.0318970129235857
TCGA.AR.A2LR.01	TCGA	M	WT	0.04128076681728	0.0524503846689982
TCGA.B6.A0RT.01	TCGA	BL2	WT	0.0518672318476156	0.0266813855799745
TCGA.AR.A251.01	TCGA	M	WT	0.0457393340001553	0.0321336952809108
TCGA.A2.A25F.01	TCGA	BL2	WT	0.0533540247506537	0.0325961668401044
TCGA.A7.A26F.01	TCGA	BL2	WT	0.0534409461744709	0.032715929457757
TCGA.B6.A1KF.01	TCGA	M	WT	0.0368255377618705	0.0328632507178363
TCGA.E2.A1LK.01	TCGA	BL1	WT	0.0475071151155219	0.0275155810434405
TCGA.C8.A12V.01	TCGA	LAR	WT	0.0597017045668269	0.0273572358687585
TCGA.A7.A13D.01	TCGA	M	WT	0.0546330077657083	0.0411614758051008
TCGA.D8.A1XQ.01	TCGA	BL1	WT	0.0529913051160498	0.0230925823632554
TCGA.A2.A0YE.01	TCGA	M	WT	0.0511364194349731	0.0397906690550234
TCGA.C8.A27B.01	TCGA	BL1	WT	0.0613262345750419	0.0264781682419006
TCGA.D8.A143.01	TCGA	LAR	WT	0.044429549839774	0.0377193794750871
TCGA.A8.A07O.01	TCGA	BL1	WT	0.0497373560261412	0.0311990603255859
TCGA.E2.A14X.01	TCGA	BL1	WT	0.0424758192639594	0.0216859298171265
TCGA.A2.A1G1.01	TCGA	BL2	WT	0.0533400109454904	0.0354778383706606
TCGA.A7.A26I.01	TCGA	BL2	WT	0.0488532421482241	0.0357931112640067
TCGA.A7.A0DA.01	TCGA	M	WT	0.0469320671624433	0.0293160484427837
TCGA.AN.A0G0.01	TCGA	M	WT	0.0525431348916027	0.0340823196639771
TCGA.E2.A1LG.01	TCGA	LAR	WT	0.0452166302824448	0.0230252185797698
TCGA.A1.A0SP.01	TCGA	BL2	WT	0.0519134771515424	0.0500491758096205
TCGA.AR.A24Q.01	TCGA	M	BRCA1	0.0487026329125513	0.0415288058371249
TCGA.A1.A0SK.01	TCGA	M	WT	0.026825925100595	0.0408399529203591
TCGA.D8.A147.01	TCGA	BL1	BRCA1	0.0542728592564389	0.0351671699822403
TCGA.E2.A150.01	TCGA	BL2	WT	0.0523914684751111	0.0253399332293727
TCGA.BH.A1F0.01	TCGA	UNC	WT	0.0597133174634346	0.0327709424975857
TCGA.HN.A2NL.01	TCGA	BL1	WT	0.0391185997817784	0.0349361217613782
TCGA.AR.A0TU.01	TCGA	BL1	WT	0.0480227079761469	0.0297152154438585
TCGA.AR.A1AR.01	TCGA	BL2	WT	0.0454555278237465	0.0243425406582977
TCGA.AN.A0AL.01	TCGA	LAR	BRCA1	0.0614682254593026	0.037792223283848
TCGA.GI.A2C9.01	TCGA	M	WT	0.0535764435898189	0.034050851448132
TCGA.E2.A158.01	TCGA	M	WT	0.019926905344381	0.0049724167842056
TCGA.A8.A07R.01	TCGA	BL1	WT	0.053475051021921	0.0340491937457
TCGA.AR.A1AH.01	TCGA	M	WT	0.0295542501836097	0.0226250625706136
TCGA.AO.A0JL.01	TCGA	M	WT	0.0394824904332832	0.0233854640767271
TCGA.BH.A0AV.01	TCGA	M	WT	0.0506352409556837	0.0458998636486743
TCGA.EW.A1PB.01	TCGA	BL2	WT	0.0594019161674484	0.0190462375011443
TCGA.AN.A0FJ.01	TCGA	M	WT	0.0403793052813032	0.0385001900819944
TCGA.AN.A04D.01	TCGA	M	WT	0.0381998646898127	0.0276658526601706
TCGA.BH.A0B3.01	TCGA	BL2	WT	0.0633252947775625	0.0401024272469281
TCGA.AQ.A04J.01	TCGA	LAR	WT	0.0545214803862263	0.0356248103192938
TCGA.A2.A0YM.01	TCGA	BL1	WT	0.0613096399459784	0.0442192453845602
TCGA.D8.A27F.01	TCGA	M	WT	0.0535295121398066	0.0423710427818431
TCGA.AN.A0FL.01	TCGA	LAR	BRCA1	0.047646788369408	0.0166859982903891
TCGA.BH.A18Q.01	TCGA	BL1	WT	0.0486483823251648	0.029116699311005
TCGA.EW.A1P8.01	TCGA	BL2	WT	0.054962067197681	0.0347322272021834
TCGA.B6.A0WX.01	TCGA	M	WT	0.0455912607904285	0.0320733364026359
TCGA.AO.A1KR.01	TCGA	LAR	WT	0.0480387617324722	0.0226024361239925
TCGA.E2.A14N.01	TCGA	BL1	BRCA1	0.0519691601462023	0.0322150020422646
TCGA.A2.A04T.01	TCGA	BL1	WT	0.0490939904501587	0.038103327464497
TCGA.B6.A0IJ.01	TCGA	BL1	WT	0.057288852281983	0.0312578032975938
TCGA.AR.A256.01	TCGA	M	WT	0.0535956621372818	0.0321945402205971
TCGA.A8.A08R.01	TCGA	BL1	WT	0.0595334931058986	0.0354177491586667
TCGA.A2.A0T0.01	TCGA	M	WT	0.0469894144342355	0.025812733286874
TCGA.AR.A1AI.01	TCGA	BL1	WT	0.0542794367263296	0.0271193720625221
TCGA.AC.A2BK.01	TCGA	M	WT	0.04043982453042	0.0320919541965787
TCGA.BH.A0BL.01	TCGA	BL2	WT	0.0532781445506823	0.039125595023951
TCGA.A2.A04Q.01	TCGA	LAR	WT	0.0589823265961664	0.028192734799895
