## Supplementary Table 6 for "Cell-of-origin shapes tumor subtype in *BRCA1*-associated triple-negative breast cancer"

### Sheet: Sheet1
Cycle #	Antibody	Clone	Reporter	Fluorophore	Dilution	Antibody vendor	Antibody clone	Antibody Catalog #
Cycle1	blank
	blank
	blank
Cycle2	SMA	BX001	RX001	AF750	1:100	Genetex	HL1419	GTX636885
	ki67	BX047	RX047	ATTO 550	1:100	Akoya	4250019
	Keratin 8	BX015	RX015	Cy5/AF647	1:50	Abcam	SP102	ab240986
Cycle3	PR	BX013	RX013	AF750	1:50	Cell signaling	D8Q2J	18444SF
	Keratin 14	BX014	RX014	ATTO 550	1:200	Biolegend	Poly19053	905304
	Keratin 5	BX006	RX006	Cy5/AF647	1:50	Biolegend	Poly19055	905504
Cycle4	Empty
	Empty
	p63	BX033	RX033	Cy5/AF647	1:50	Biotechne	Polyclonal	AF1916-MTO
Cycle6	blank
	blank
	blank
