## Supplementary Table 7 for "Cell-of-origin shapes tumor subtype in *BRCA1*-associated triple-negative breast cancer"

### Sheet: d4369735-d622-49d8-97ce-ca08898
	Correlation						p-value
		BL1	M	BL2	LAR			BL1	M	BL2	LAR
BLG-cre tumors	blg_cre_61	0.188393	-0.166585	0.104767	-0.0535439		blg_cre_61	0.011	0.998	0.22	0.984
	blg_cre_75	0.0568867	-0.426164	0.0467932	-0.0284379		blg_cre_75	0.389	1	0.057	0.321
WAP-cre tumors	tumor_1_1mm	0.041076	-0.523156	0.0138412	0.0036483		tumor_1_1mm	0.219	1	0.27	0.162
	tumor_2_1mm	-0.155807	0.441863	-0.262316	0.0983354		tumor_2_1mm	0.637	0	1	0.142
	tumor_3_2mm	-0.0143842	0.295074	0.126187	0.0347019		tumor_3_2mm	0.88	0	0.075	0.013
	tumor_4_8mm	-0.12189	0.0963945	-0.15753	-0.0180815		tumor_4_8mm	0.761	0.139	0.984	0.49
	tumor_5_25mm	0.101325	0.195233	0.109654	-0.0177468		tumor_5_25mm	0.255	0	0.07	0.678
	tumor_6_25mm	0.186011	0.483975	-0.162601	-0.0445921		tumor_6_25mm	0.089	0	0.963	0.413
	tumor_7_25mm	-0.256914	-0.0482123	0.0850832	0.0601586		tumor_7_25mm	0.974	0.904	0.388	0.899
HBCA cell types	Basal	0.0530064	0.525123	0.0818562	-0.135323		Basal	0.366	0	0.117	0.918
	Tumor	0.256418	0.403558	-0.0279031	-0.143447		Tumor	0.055	0	0.678	0.62
	Fibroblasts	-0.3395	0.295286	0.109018	0.067572		Fibroblasts	1	0	0.198	0.956
	LumHR	0.0618253	-0.0324542	0.096909	0.249816		LumHR	0.559	0.33	0.042	0
	Myeloid	0.0834419	-0.609222	-0.0745204	0.0219969		Myeloid	0.198	1	0.767	0.082
	LumSec	0.170269	0.184349	-0.125633	0.063964		LumSec	0.061	0.002	0.834	0.087
	Tcells	0.0736482	-0.455281	0.0578707	-0.011338		Tcells	0.313	1	0.016	0.002
	Bcells	0.0752772	-0.420068	-0.153605	-0.0424052		Bcells	0.094	1	0.824	0.466
	Pericytes	-0.198414	0.398076	-0.0379677	-0.00515368		Pericytes	0.993	0	0.919	0.967
	Neutrophils	0.0344451	-0.317191	0.141256	-0.0254157		Neutrophils	0.001	1	0.087	0.994
	Endothelial	-0.0740788	0.00681795	0.0393434	-0.0793772		Endothelial	0.782	0.805	0.451	0.999
HBCA cell states	Lumsec.HLA	-0.115161	-0.163234	0.40446	0.0994182		Lumsec.HLA	0.743	0.572	0	0.554
	Lumsec.KIT	-0.201054	0.0982268	-0.337146	0.115867		Lumsec.KIT	0.908	0.993	1	0.011
	Lumsec.basal	0.214228	0.127143	0.2383	-0.12479		Lumsec.basal	0.003	0	0.026	1
	Lumsec.lac	-0.0640384	-0.387202	-0.142724	0.240155		Lumsec.lac	0.917	1	0.987	0.004
	Lumsec.major	0.341232	0.235823	-0.250451	-0.0658973		Lumsec.major	0	0	0.989	0.308
	Lumsec.myo	-0.297443	0.382968	0.271648	-0.215746		Lumsec.myo	1	0	0	1
	Lumsec.prol	0.335094	-0.11083	-0.263043	-0.167885		Lumsec.prol	0.009	0.752	1	0.38
